# Endosomes deliver ceramide phosphoethanolamine with unique acyl chain anchors to the cleavage furrow during male meiotic cytokinesis

**DOI:** 10.1101/2021.04.27.441622

**Authors:** Govind Kunduri, Si-Hung Le, Valentina Baena, Nagampalli Vijaykrishna, Adam Harned, Kunio Nagashima, Daniel Blankenberg, Yoshihiro Izumi, Kedar Narayan, Takeshi Bamba, Usha Acharya, Jairaj K. Acharya

## Abstract

Cell division, wherein one cell divides into two daughter cells, is fundamental to all living organisms. Cytokinesis, the final step in cell division, begins with the formation of an actomyosin contractile ring, positioned midway between the segregated chromosomes. Constriction of the ring with concomitant membrane deposition in a spatiotemporal manner generates a cleavage furrow that physically separates the cytoplasm. Unique lipids with specific biophysical properties have been shown to localize to intercellular bridges (also called midbody) connecting the two dividing cells; however, their biological roles and delivery mechanisms remain largely unknown. In this study, we show that Ceramide phosphoethanolamine (CPE), the structural analog of sphingomyelin, has unique acyl chain anchors in spermatocytes and is essential for meiotic cytokinesis. The head group of CPE is also important for spermatogenesis. We find that aberrant central spindle and contractile ring behavior but not mislocalization of phosphatidylinositol phosphates (PIPs) at the plasma membrane is responsible for the male meiotic cytokinesis defect in CPE deficient animals. Further, we demonstrate the enrichment of CPE in multivesicular bodies marked by Rab7, which in turn localize to cleavage furrow. Volume electron microscopy analysis using correlative light and focused ion beam scanning electron microscopy shows that CPE enriched Rab7 positive endosomes are juxtaposed on contractile ring material. Correlative light and transmission electron microscopy reveal Rab7 positive endosomes as a multivesicular body-like organelle that releases its intraluminal vesicles in the vicinity of ingressing furrows. Genetic ablation of Rab7 or expression of dominant negative Rab11 results in significant meiotic cytokinesis defects. Our results imply that endosomal delivery of CPE to ingressing membranes is crucial for meiotic cytokinesis.
