## Supplemental Data S1 for "Endosomes deliver ceramide phosphoethanolamine with unique acyl chain anchors to the cleavage furrow during male meiotic cytokinesis"

### Sheet: Average
						WTHM			WTHF			WTOY			WTTS			CPMT			ReTS
Amount in 100 ug (pmol/ug)	Lipid	Fragment 0:small/not used 1:big/used	Precursor Mz	Product Mz	Mean Retention Time	Mean	SD	RSD %	Mean	SD	RSD %	Mean	SD	RSD %	Mean	SD	RSD %	Mean	SD	RSD %	Mean	SD	RSD %
Cer	Cer d12:1‒18:0	1	482.4	464.4	5.54	79.102	4.24691	5.3689	69.8778	4.65733	6.66496	112.657	8.82301	7.83177	174.259	24.2779	13.9321	185.538	19.325	10.4156	196.452	15.9434	8.1157
Cer	Cer d14:0‒18:0	1	512.5	494.5	5.55	0.84106	0.277708	33.0188	0.505724	0.0457336	9.04319	3.3386	0.475049	14.229	4.08612	0.563611	13.7933	2.95516	0.37314	12.6267	3.24422	0.250326	7.71607
Cer	Cer d14:0‒18:0	1	512.5	494.5	5.16	1.61461	0.373466	23.1305	1.77493	0.52938	29.8254	#N/A	#N/A	#N/A	0.364131	0.139492	38.3081	#N/A	#N/A	#N/A	#N/A	#N/A	#N/A
Cer	Cer d14:0‒18:0	1	512.5	494.5	5.47	1.52868	0.183115	11.9786	1.01096	0.0815832	8.06983	3.4027	0.13262	3.89748	1.61334	0.124995	7.7476	0.73578	0.0887977	12.0685	1.66574	0.189997	11.4062
Cer	Cer d14:0‒20:0	1	540.5	522.5	5.56	4.36218	0.0360172	0.825669	4.03961	0.201289	4.98287	16.1091	2.50364	15.5418	5.92621	0.303363	5.11901	4.6139	0.219457	4.75644	6.1312	0.91717	14.959
Cer	Cer d14:0‒20:0	1	540.5	522.5	5.48	3.77861	0.429658	11.3708	3.15118	0.288814	9.16528	6.83878	0.403909	5.90615	1.40391	0.0858287	6.11355	1.06892	0.0962017	8.99991	1.82899	0.30751	16.8132
Cer	Cer d14:0‒22:0	1	568.6	550.6	5.22	2.72963	0.332672	12.1875	3.64734	0.79956	21.9217	0.32561	0.196909	60.4741	0.245622	0.0520932	21.2087	0.094396	0.0397958	42.1584	0.150663	0.137419	91.2093
Cer	Cer d14:0‒22:0	1	568.6	550.6	5.57	9.00045	0.557504	6.19418	7.52236	0.513779	6.83002	10.1182	0.938773	9.27804	3.41713	0.460881	13.4874	3.27878	0.336599	10.266	3.69722	0.749872	20.2821
Cer	Cer d14:0‒22:0	1	568.6	550.6	5.5	3.09353	0.278537	9.00387	2.49212	0.213029	8.54813	2.12335	0.0764586	3.60085	0.441947	0.0472683	10.6955	0.483399	0.0764153	15.8079	0.749888	0.0976664	13.0241
Cer	Cer d14:0‒24:0	1	596.6	578.6	5.59	4.6104	0.210475	4.56523	3.9795	0.355524	8.93387	0.851661	0.0857402	10.0674	#N/A	#N/A	#N/A	0.341142	0.0695713	20.3936	0.431209	0.0699079	16.2121
Cer	Cer d14:0‒24:0	1	596.6	578.6	5.51	1.5808	1.31375	83.1063	0.555235	0.0529132	9.52988	0.168276	0.0296265	17.6059	#N/A	#N/A	#N/A	#N/A	#N/A	#N/A	#N/A	#N/A	#N/A
Cer	Cer d14:0‒24:0	1	596.6	578.6	5.25	5.37011	0.604931	11.2648	5.38095	0.894944	16.6317	#N/A	#N/A	#N/A	#N/A	#N/A	#N/A	#N/A	#N/A	#N/A	#N/A	#N/A	#N/A
Cer	Cer d14:1‒16:0	1	482.5	464.4	5.54	91.5788	7.11626	7.77064	82.5375	6.66393	8.07383	135.097	8.59577	6.36265	210.978	21.7205	10.2951	225.209	22.4323	9.96068	244.036	19.1587	7.85076
Cer	Cer d14:1‒18:0	1	510.5	492.5	5.17	24.9587	4.12551	16.5293	29.718	3.39935	11.4387	1.20261	0.882868	73.413	3.76342	1.09419	29.0742	1.36719	0.232419	16.9997	3.85827	3.30272	85.6012
Cer	Cer d14:1‒18:0	1	510.5	492.5	5.55	9.53909	0.931376	9.76378	6.56027	0.0614689	0.936987	50.2804	3.67483	7.30867	64.6212	6.1076	9.4514	44.5131	4.16806	9.36367	50.4062	7.42596	14.7323
Cer	Cer d14:1‒18:1	1	508.5	490.5	5.04	0.25408	0.10929	43.014	0.171534	0.0689715	40.2088	#N/A	#N/A	#N/A	#N/A	#N/A	#N/A	#N/A	#N/A	#N/A	#N/A	#N/A	#N/A
Cer	Cer d14:1‒18:1	1	508.5	490.5	5.24	0.604685	0.0807717	13.3577	0.38974	0.0526449	13.5077	#N/A	#N/A	#N/A	#N/A	#N/A	#N/A	#N/A	#N/A	#N/A	#N/A	#N/A	#N/A
Cer	Cer d14:1‒18:1	1	508.5	490.5	5.37	0.410402	0.24467	59.6172	0.32969	0.0957464	29.0413	#N/A	#N/A	#N/A	#N/A	#N/A	#N/A	#N/A	#N/A	#N/A	#N/A	#N/A	#N/A
Cer	Cer d14:1‒18:1	1	508.5	490.5	5.97	1.11365	0.196578	17.6516	0.646187	0.081958	12.6833	#N/A	#N/A	#N/A	0.23934	0.0103098	4.30762	0.151039	0.0713796	47.2591	0.114584	0.0379983	33.1621
Cer	Cer d14:1‒18:1	1	508.5	490.5	5.58	0.910339	0.366602	40.271	0.785232	0.0898153	11.4381	0.435561	0.0272832	6.26393	2.02445	0.259967	12.8414	0.958799	0.0331487	3.45731	1.32387	0.194667	14.7044
Cer	Cer d14:1‒18:2	1	506.5	488.4	5.61	0.746173	0.20326	27.2403	0.884594	0.193491	21.8734	0.212581	0.0477972	22.4842	0.285178	0.0528534	18.5335	0.22237	0.0256626	11.5405	0.322965	0.0748121	23.1641
Cer	Cer d14:1‒18:2	1	506.5	488.4	5.15	0.461888	0.12611	27.3031	0.52711	0.2627	49.8378	#N/A	#N/A	#N/A	0.0722343	0.0364287	50.4312	#N/A	#N/A	#N/A	#N/A	#N/A	#N/A
Cer	Cer d14:1‒20:0	1	538.5	520.5	5.2	3.81347	0.374716	9.82611	3.05969	0.479644	15.6762	0.643316	0.502382	78.0925	1.84856	0.847473	45.845	0.355168	0.0894724	25.1916	1.0967	1.10748	100.983
Cer	Cer d14:1‒20:0	1	538.5	520.5	5.56	65.4992	0.255658	0.390322	58.1389	3.01611	5.18777	278.146	28.5393	10.2605	94.5026	8.2661	8.74695	73.8773	7.19586	9.74028	91.5388	7.08327	7.73799
Cer	Cer d14:1‒20:1	1	536.5	518.5	5.04	1.25348	0.221726	17.6888	1.06097	0.0699337	6.59149	#N/A	#N/A	#N/A	#N/A	#N/A	#N/A	#N/A	#N/A	#N/A	#N/A	#N/A	#N/A
Cer	Cer d14:1‒20:1	1	536.5	518.5	5.31	6.47085	1.55402	24.0157	5.318	0.984254	18.508	#N/A	#N/A	#N/A	0.899599	0.509535	56.6403	0.202529	0.105683	52.1819	0.432556	0.39151	90.5107
Cer	Cer d14:1‒20:1	1	536.5	518.5	5.96	9.1246	1.11778	12.2502	6.70389	0.755692	11.2724	0.100881	0.0688666	68.2651	2.47273	0.131691	5.32574	1.97272	0.33335	16.898	1.59869	0.282059	17.6431
Cer	Cer d14:1‒20:1	1	536.5	518.5	5.6	0.727524	0.279397	38.4038	0.703282	0.160102	22.7649	1.1902	0.189886	15.9541	24.7974	2.31951	9.35381	47.0702	4.41441	9.37835	30.8888	3.98242	12.8928
Cer	Cer d14:1‒20:4	1	530.5	512.4	5.22	0.230508	0.168829	73.2422	0.254696	0.0961638	37.7563	0.110967	0.0506749	45.6669	0.180721	0.104429	57.7846	0.14367	0.0561306	39.0692	0.168147	0.019244	11.4447
Cer	Cer d14:1‒20:4	1	530.5	512.4	5.59	0.0728183	0.038043	52.2437	0.0881609	0.103345	117.223	0.0359958	0.0346556	96.2767	0.0206368	0.0229683	111.298	0.0254035	0.0185931	73.191	0.033263	0.0188305	56.611
Cer	Cer d14:1‒22:0	1	566.6	548.5	5.22	25.2491	4.42577	17.5284	27.5538	2.70871	9.83061	3.16586	2.33483	73.7503	2.44596	0.800518	32.7282	0.704055	0.110814	15.7394	1.98544	1.52649	76.8843
Cer	Cer d14:1‒22:0	1	566.6	548.5	5.57	128.544	5.88528	4.5784	110.489	4.3737	3.95849	151.569	11.8301	7.8051	60.0293	5.28133	8.79792	78.5412	4.3841	5.58191	65.5023	11.6644	17.8076
Cer	Cer d14:1‒22:1	1	564.5	546.5	5.07	0.309742	0.138205	44.6193	0.262889	0.0422808	16.0831	#N/A	#N/A	#N/A	#N/A	#N/A	#N/A	#N/A	#N/A	#N/A	#N/A	#N/A	#N/A
Cer	Cer d14:1‒22:1	1	564.5	546.5	5.33	1.29518	0.436374	33.6921	1.40876	0.297804	21.1395	#N/A	#N/A	#N/A	1.1035	0.758253	68.7132	#N/A	#N/A	#N/A	0.893117	1.34043	150.085
Cer	Cer d14:1‒22:1	1	564.5	546.5	5.96	1.79339	0.236708	13.1989	1.36146	0.0927423	6.81199	0.132599	0.034396	25.9398	1.80725	0.0699555	3.87082	2.12622	0.358429	16.8576	1.33609	0.250039	18.7143
Cer	Cer d14:1‒22:1	1	564.5	546.5	5.62	1.53997	0.277236	18.0027	0.607672	0.208981	34.3904	2.69719	0.155316	5.75842	97.4822	9.41538	9.65856	364.883	39.4394	10.8088	113.46	13.0424	11.4952
Cer	Cer d14:1‒22:6	1	554.5	536.4	5.96	32.053	4.92893	15.3774	19.9694	1.6506	8.26566	0.523263	0.0963354	18.4105	10.2127	0.879674	8.61356	7.79097	1.04898	13.4641	6.12704	1.0851	17.71
Cer	Cer d14:1‒24:0	1	594.6	576.6	4.03	#N/A	#N/A	#N/A	#N/A	#N/A	#N/A	#N/A	#N/A	#N/A	#N/A	#N/A	#N/A	#N/A	#N/A	#N/A	#N/A	#N/A	#N/A
Cer	Cer d14:1‒24:0	1	594.6	576.6	5.25	41.7744	8.18952	19.6041	47.1337	3.46904	7.36002	1.51526	1.04311	68.8404	1.28626	0.471635	36.6672	0.660007	0.116137	17.5964	1.05178	0.756861	71.9603
Cer	Cer d14:1‒24:0	1	594.6	576.6	5.61	50.409	2.1076	4.181	41.2448	0.748279	1.81424	10.4637	0.872692	8.34019	11.5327	1.03093	8.93918	12.6998	1.30443	10.2712	11.2598	0.887478	7.88182
Cer	Cer d14:1‒24:1	1	592.6	574.6	5.11	0.0975658	0.0228445	23.4145	0.149853	0.0793614	52.9596	#N/A	#N/A	#N/A	#N/A	#N/A	#N/A	#N/A	#N/A	#N/A	#N/A	#N/A	#N/A
Cer	Cer d14:1‒24:1	1	592.6	574.6	5.3	0.512514	0.315679	61.5943	0.289939	0.121861	42.0298	#N/A	#N/A	#N/A	2.24636	0.823624	36.6648	#N/A	#N/A	#N/A	2.11608	1.78628	84.4148
Cer	Cer d14:1‒24:1	1	592.6	574.6	5.64	7.29287	0.719602	9.8672	2.70054	0.0964647	3.57206	11.7619	0.442027	3.75812	87.2105	6.34176	7.27179	123.417	10.6497	8.62906	92.2088	14.3605	15.5739
Cer	Cer d14:2‒18:0	1	508.5	490.5	5.59	#N/A	#N/A	#N/A	#N/A	#N/A	#N/A	0.457657	0.0617417	13.4908	2.06657	0.13473	6.51948	1.05595	0.0987273	9.34959	1.32909	0.177305	13.3404
Cer	Cer d14:2‒20:0	1	536.5	518.5	5.34	6.13353	1.42826	23.2861	4.91569	1.09935	22.3641	#N/A	#N/A	#N/A	#N/A	#N/A	#N/A	#N/A	#N/A	#N/A	#N/A	#N/A	#N/A
Cer	Cer d14:2‒20:0	1	536.5	518.5	5.97	9.10948	0.925545	10.1602	6.68692	0.431929	6.45931	#N/A	#N/A	#N/A	3.54999	0.00488176	0.137515	3.27804	0.30818	9.40137	2.38733	0.339072	14.203
Cer	Cer d14:2‒20:0	1	536.5	518.5	5.6	1.38953	0.318948	22.9536	1.35426	0.137542	10.1562	1.44017	0.0614888	4.26955	30.9927	2.47813	7.99585	48.227	4.44237	9.21137	31.641	3.19658	10.1027
Cer	Cer d14:2‒22:0	1	564.5	546.5	5.63	#N/A	#N/A	#N/A	#N/A	#N/A	#N/A	2.64082	0.147324	5.57872	97.0523	10.1618	10.4704	365.584	38.0454	10.4068	114.136	14.0136	12.2781
Cer	Cer d14:2‒24:0	1	592.6	574.6	5.64	7.41516	0.811513	10.944	2.71302	0.00087272	0.0321679	11.9378	0.44131	3.69675	87.2719	6.41886	7.35501	123.218	11.2397	9.12178	92.4029	14.4205	15.6061
Cer	Cer d16:0‒20:0	1	568.6	550.6	5.96	1.38024	0.758574	54.9597	0.783912	0.107549	13.7196	#N/A	#N/A	#N/A	2.25686	0.332136	14.7167	1.62453	0.256268	15.7749	1.22089	0.272541	22.3231
Cer	Cer d16:0‒20:0	1	568.6	550.6	5.21	2.53889	0.584671	23.0286	3.76341	0.427559	11.361	#N/A	#N/A	#N/A	#N/A	#N/A	#N/A	#N/A	#N/A	#N/A	#N/A	#N/A	#N/A
Cer	Cer d16:0‒20:0	1	568.6	550.6	5.57	12.552	0.757807	6.03736	10.5696	0.655448	6.20127	12.7488	1.13748	8.92226	4.40913	0.382886	8.68394	4.05922	0.451963	11.1342	4.8515	0.623103	12.8435
Cer	Cer d16:0‒22:0	1	596.6	578.6	5.96	#N/A	#N/A	#N/A	#N/A	#N/A	#N/A	#N/A	#N/A	#N/A	0.500671	0.0242844	4.85037	0.57146	0.0875405	15.3188	0.344349	0.131015	38.047
Cer	Cer d16:0‒22:0	1	596.6	578.6	5.25	4.63461	0.773566	16.6911	5.04824	0.581392	11.5167	#N/A	#N/A	#N/A	#N/A	#N/A	#N/A	#N/A	#N/A	#N/A	#N/A	#N/A	#N/A
Cer	Cer d16:0‒22:0	1	596.6	578.6	5.58	6.54144	1.28382	19.6259	4.80788	0.343295	7.14025	1.10646	0.187055	16.9058	#N/A	#N/A	#N/A	#N/A	#N/A	#N/A	0.452998	0.0530653	11.7142
Cer	Cer d16:1‒18:0	1	538.5	520.5	5.2	3.69325	0.295222	7.99356	3.25747	0.609086	18.6982	0.652468	0.648473	99.3877	1.65535	0.713993	43.1325	0.370031	0.140567	37.9878	1.0473	0.954021	91.0936
Cer	Cer d16:1‒18:0	1	538.5	520.5	5.56	65.6953	1.17247	1.78471	58.7586	3.55976	6.05828	274.132	28.0579	10.2352	96.7636	9.10567	9.41022	75.4436	7.40097	9.80994	92.4886	6.35016	6.86588
Cer	Cer d16:1‒18:1	1	536.5	518.5	5.29	2.42392	0.178059	7.34592	1.44056	0.0757169	5.25606	#N/A	#N/A	#N/A	#N/A	#N/A	#N/A	#N/A	#N/A	#N/A	#N/A	#N/A	#N/A
Cer	Cer d16:1‒18:1	1	536.5	518.5	5.96	9.10948	0.925545	10.1602	6.68552	0.431647	6.45645	#N/A	#N/A	#N/A	2.45135	0.130007	5.30348	1.98989	0.320831	16.123	1.65136	0.255097	15.4477
Cer	Cer d16:1‒18:1	1	536.5	518.5	5.6	0.762458	0.270038	35.4168	#N/A	#N/A	#N/A	1.09863	0.0531037	4.83361	30.2407	2.2938	7.58514	46.9816	4.30904	9.17176	31.1345	3.45589	11.0999
Cer	Cer d16:1‒20:0	1	566.6	548.5	5.22	25.1486	4.26149	16.9453	27.5182	2.73166	9.92676	3.14443	2.34872	74.6944	2.39035	0.777786	32.5386	0.737634	0.0830492	11.2589	1.95048	1.3962	71.5821
Cer	Cer d16:1‒20:0	1	566.6	548.5	5.57	128.496	5.81617	4.52635	111.282	3.6064	3.24077	151.031	11.9903	7.93895	62.1525	5.115	8.22976	78.5412	4.3841	5.58191	67.7867	11.2379	16.5784
Cer	Cer d16:1‒20:1	1	564.5	546.5	5.96	1.72113	0.20776	12.0712	1.25053	0.0514331	4.1129	#N/A	#N/A	#N/A	1.78348	0.144807	8.11935	#N/A	#N/A	#N/A	1.32741	0.184156	13.8733
Cer	Cer d16:1‒20:1	1	564.5	546.5	5.62	1.53931	0.277617	18.0351	0.630842	0.189912	30.1045	2.60695	0.148241	5.68635	95.6932	8.64985	9.03914	363.035	37.798	10.4117	112.843	13.8707	12.292
Cer	Cer d16:1‒20:4	1	558.5	540.5	5.57	#N/A	#N/A	#N/A	#N/A	#N/A	#N/A	0.0318919	0.0202978	63.6458	#N/A	#N/A	#N/A	#N/A	#N/A	#N/A	#N/A	#N/A	#N/A
Cer	Cer d16:1‒22:0	1	594.6	576.6	5.25	41.7874	8.43667	20.1895	47.1458	3.48724	7.39671	1.52938	1.0601	69.3157	1.30309	0.481631	36.9607	0.711293	0.0940925	13.2284	1.15001	0.761286	66.1982
Cer	Cer d16:1‒22:0	1	594.6	576.6	5.61	50.4509	2.10714	4.17661	41.4982	0.66344	1.59872	10.5401	0.922046	8.74796	11.5645	1.02872	8.89553	12.4003	1.34264	10.8275	11.094	1.03524	9.33148
Cer	Cer d16:1‒22:6	1	582.5	564.5	5.58	3.00499	0.771808	25.6842	3.24164	0.49876	15.3861	#N/A	#N/A	#N/A	0.15455	0.040723	26.3494	0.131487	0.0338483	25.7427	0.168683	0.0431843	25.6009
Cer	Cer d16:1‒22:6	1	582.5	564.5	5.96	8.31049	1.0459	12.5853	6.96223	0.662971	9.52239	0.388833	0.0303704	7.81064	9.10525	0.592625	6.5086	10.2649	1.54632	15.0642	6.26207	1.3604	21.7245
Cer	Cer d16:2‒18:0	1	536.5	518.5	5.97	9.10948	0.925545	10.1602	6.68552	0.431647	6.45645	0.103524	0.0467751	45.1828	2.45135	0.130007	5.30348	1.98989	0.320831	16.123	1.65136	0.255097	15.4477
Cer	Cer d16:2‒18:0	1	536.5	518.5	5.6	0.789079	0.0916938	11.6204	0.601069	0.0709588	11.8054	1.09863	0.0531037	4.83361	30.2407	2.2938	7.58514	46.9816	4.30904	9.17176	31.1345	3.45589	11.0999
Cer	Cer d16:2‒20:0	1	564.5	546.5	5.63	1.53931	0.277617	18.0351	#N/A	#N/A	#N/A	2.59876	0.159408	6.13399	96.3579	9.59295	9.95555	364.294	38.9677	10.6968	112.843	13.8707	12.292
Cer	Cer d16:2‒22:0	1	592.6	574.6	5.64	7.4171	0.780108	10.5177	2.76361	0.0525853	1.90277	11.9709	0.50235	4.19641	87.2719	6.41886	7.35501	122.663	10.4391	8.51039	92.3997	14.4155	15.6012
Cer	Cer d18:1‒12:0	1	482.4	464.4	5.54	78.5782	3.89087	4.95159	69.4588	4.19653	6.04175	112.085	10.7262	9.56975	173.083	21.8028	12.5967	186.096	20.0735	10.7867	196.802	16.3513	8.30847
Cer	Cer d18:1‒18:0	1	566.6	548.5	5.22	25.1486	4.26149	16.9453	27.5182	2.73166	9.92676	3.14443	2.34872	74.6944	2.39035	0.777786	32.5386	0.737634	0.0830492	11.2589	1.95048	1.3962	71.5821
Cer	Cer d18:1‒18:0	1	566.6	548.5	5.57	128.496	5.81617	4.52635	111.282	3.6064	3.24077	151.031	11.9903	7.93895	61.5231	5.36717	8.72384	78.5412	4.3841	5.58191	67.815	12.7859	18.854
Cer	Cer d18:1‒20:0	1	594.6	576.6	5.25	41.7874	8.43667	20.1895	47.1458	3.48724	7.39671	1.52938	1.0601	69.3157	1.30885	0.486482	37.1686	0.711293	0.0940925	13.2284	1.15001	0.761286	66.1982
Cer	Cer d18:1‒20:0	1	594.6	576.6	5.61	50.4509	2.10714	4.17661	41.4982	0.66344	1.59872	10.5682	0.965669	9.13753	11.7348	1.15853	9.8726	12.9443	1.41084	10.8994	11.2009	0.862538	7.70061
Cer	Cer d18:1‒25:0	1	664.7	646.6	5.62	35.6212	1.82054	5.11084	33.6777	1.47487	4.37937	42.1928	3.41957	8.10464	49.057	2.7362	5.57761	35.0159	5.08159	14.5122	44.5619	2.64055	5.92557
CerPE	CerPE d12:1‒18:0	1	605.6	464.5	10.18	19.0604	2.99967	15.7377	9.8831	1.42394	14.4078	23.9105	0.844526	3.53202	272.142	31.0967	11.4267	0.67851	0.0676829	9.97522	79.9567	6.92534	8.66136
CerPE	CerPE d14:0‒18:0	1	635.6	494.5	9.74	16.9906	3.38514	19.9235	15.0013	2.02702	13.5123	3.79874	0.195263	5.14019	6.6532	0.704257	10.5852	#N/A	#N/A	#N/A	8.33088	0.66193	7.9455
CerPE	CerPE d14:0‒18:0	1	635.6	494.5	10.12	14.8952	0.969686	6.51006	11.3169	1.27733	11.2869	17.3293	2.78729	16.0842	46.722	3.44269	7.36845	#N/A	#N/A	#N/A	31.2788	4.39105	14.0384
CerPE	CerPE d14:0‒20:0	1	663.6	522.5	10.05	62.4539	4.64431	7.43639	57.1775	2.86325	5.00765	76.9302	4.87293	6.33422	58.3836	4.27706	7.32579	#N/A	#N/A	#N/A	38.1395	6.6486	17.4323
CerPE	CerPE d14:0‒20:0	1	663.6	522.5	9.68	32.1263	3.98007	12.3888	34.2588	1.91286	5.58356	7.08663	0.0888246	1.25341	3.66329	1.34909	36.8272	#N/A	#N/A	#N/A	3.01488	0.117888	3.91022
CerPE	CerPE d14:0‒22:0	1	691.6	550.5	10	101.606	20.2679	19.9475	88.8293	2.63787	2.96959	33.9351	2.28835	6.74332	22.839	4.29087	18.7874	#N/A	#N/A	#N/A	13.7324	1.26708	9.22696
CerPE	CerPE d14:0‒22:0	1	691.6	550.5	9.66	34.0632	2.25239	6.61238	33.3169	2.25603	6.77144	#N/A	#N/A	#N/A	#N/A	#N/A	#N/A	#N/A	#N/A	#N/A	#N/A	#N/A	#N/A
CerPE	CerPE d14:0‒24:0	1	719.7	578.6	9.95	20.1285	2.50924	12.4661	19.1385	1.12724	5.88993	#N/A	#N/A	#N/A	#N/A	#N/A	#N/A	#N/A	#N/A	#N/A	#N/A	#N/A	#N/A
CerPE	CerPE d14:1‒16:0	1	605.6	464.5	10.18	19.0555	3.00344	15.7615	9.89859	1.40236	14.1673	23.9146	0.843796	3.52838	273.331	31.8339	11.6467	0.67851	0.0676829	9.97522	79.8579	6.84287	8.56881
CerPE	CerPE d14:1‒18:0	1	633.6	492.5	10.12	224.016	32.3365	14.4349	174.977	11.7794	6.73198	286.108	7.87492	2.75243	839.507	12.8953	1.53606	4.40405	0.181587	4.12317	511.641	80.2329	15.6815
CerPE	CerPE d14:1‒18:1	1	631.6	490.5	10.43	19.6709	4.89143	24.8663	15.8222	1.71403	10.833	17.5165	1.15018	6.56626	48.9333	7.11911	14.5486	0.18244	0.115459	63.286	15.5123	1.05026	6.77051
CerPE	CerPE d14:1‒18:2	1	629.6	488.5	9.97	0.0117668	0.0203807	173.205	0	0	#DIV/0!	0	0	#DIV/0!	0.0558747	0.0833801	149.227	#N/A	#N/A	#N/A	0.00453039	0.00784687	173.205
CerPE	CerPE d14:1‒20:0	1	661.6	520.5	10.05	903.799	153.021	16.9308	835.882	87.0926	10.4192	1135.05	60.18	5.30195	925.796	104.692	11.3083	7.44476	2.70286	36.3055	587.909	47.4654	8.0736
CerPE	CerPE d14:1‒20:1	1	659.6	518.5	10.37	100.79	18.9856	18.8367	108.914	1.81774	1.66896	140.027	14.4101	10.2909	135.95	16.4615	12.1085	0.978193	0.384567	39.314	63.3249	1.22402	1.93293
CerPE	CerPE d14:1‒20:1	1	659.6	518.5	10.15	3.73407	1.15965	31.056	3.25327	0.665674	20.4617	3.61698	0.500924	13.8492	351.769	44.1315	12.5456	2.39643	0.376133	15.6955	269.66	24.4581	9.07
CerPE	CerPE d14:1‒20:4	1	653.6	512.6	#N/A	#N/A	#N/A	#N/A	#N/A	#N/A	#N/A	#N/A	#N/A	#N/A	#N/A	#N/A	#N/A	#N/A	#N/A	#N/A	#N/A	#N/A	#N/A
CerPE	CerPE d14:1‒22:0	1	689.6	548.5	9.75	#N/A	#N/A	#N/A	#N/A	#N/A	#N/A	#N/A	#N/A	#N/A	4.93414	0.842294	17.0707	#N/A	#N/A	#N/A	2.32229	0.392541	16.9032
CerPE	CerPE d14:1‒22:0	1	689.6	548.5	9.2	102.75	29.6943	28.8997	105.396	23.7137	22.4995	2.31464	0.538221	23.2529	8.97437	3.15172	35.1192	#N/A	#N/A	#N/A	5.52539	7.60196	137.582
CerPE	CerPE d14:1‒22:0	1	689.6	548.5	10	1158.58	253.645	21.8928	1135.55	65.8588	5.79973	377.083	22.0752	5.85419	357.558	43.4098	12.1406	2.15229	0.646279	30.0275	261.052	31.2238	11.9607
CerPE	CerPE d14:1‒22:1	1	687.6	546.5	9.45	#N/A	#N/A	#N/A	#N/A	#N/A	#N/A	#N/A	#N/A	#N/A	#N/A	#N/A	#N/A	#N/A	#N/A	#N/A	#N/A	#N/A	#N/A
CerPE	CerPE d14:1‒22:1	1	687.6	546.5	10.22	102.261	11.4015	11.1493	116.683	8.24365	7.06502	67.4425	8.34707	12.3766	1391.54	114.848	8.25331	7.01868	0.884005	12.595	1277.1	157.961	12.3687
CerPE	CerPE d14:1‒22:6	1	677.6	536.5	10.93	70.6523	8.63924	12.2278	80.0537	3.93152	4.9111	1.29337	0.311749	24.1036	83.9407	14.2182	16.9384	#N/A	#N/A	#N/A	1.05992	0.33892	31.9761
CerPE	CerPE d14:1‒24:0	1	717.7	576.6	9.16	148.699	34.9093	23.4764	181.11	44.8821	24.7817	1.35709	0.715045	52.6896	3.61989	0.93088	25.7157	#N/A	#N/A	#N/A	2.95157	2.91892	98.8939
CerPE	CerPE d14:1‒24:0	1	717.7	576.6	9.7	#N/A	#N/A	#N/A	#N/A	#N/A	#N/A	#N/A	#N/A	#N/A	#N/A	#N/A	#N/A	#N/A	#N/A	#N/A	#N/A	#N/A	#N/A
CerPE	CerPE d14:1‒24:0	1	717.7	576.6	9.99	238.112	65.998	27.7173	234.491	15.3794	6.55863	31.0747	2.67393	8.60484	95.5496	7.51029	7.8601	#N/A	#N/A	#N/A	76.079	9.39033	12.3429
CerPE	CerPE d14:1‒24:1	1	715.7	574.6	10.25	12.5314	0.953001	7.60492	13.9703	0.911102	6.5217	8.16451	0.322894	3.95484	#N/A	#N/A	#N/A	#N/A	#N/A	#N/A	#N/A	#N/A	#N/A
CerPE	CerPE d14:1‒24:1	1	715.7	574.6	9.79	#N/A	#N/A	#N/A	#N/A	#N/A	#N/A	#N/A	#N/A	#N/A	#N/A	#N/A	#N/A	#N/A	#N/A	#N/A	#N/A	#N/A	#N/A
CerPE	CerPE d14:1‒24:1	1	715.7	574.6	10.06	29.5253	5.1477	17.4349	16.6046	2.45902	14.8092	45.2978	6.35668	14.0331	910.472	73.5928	8.08292	3.95892	0.413491	10.4445	730.142	132.094	18.0916
CerPE	CerPE d14:2‒18:0	1	631.6	490.5	10.43	19.7552	5.12993	25.9674	16.0323	1.86205	11.6144	17.6245	1.27313	7.2236	49.0034	6.80396	13.8847	0.174028	0.116983	67.2211	15.4828	0.971039	6.27171
CerPE	CerPE d14:2‒20:0	1	659.6	518.5	10.37	103.082	14.7023	14.2628	108.211	1.74972	1.61695	139.586	14.5945	10.4555	134.473	15.2392	11.3325	0.988513	0.391899	39.6453	62.4589	1.85059	2.9629
CerPE	CerPE d14:2‒22:0	1	687.6	546.5	9.45	2.40618	1.00929	41.9457	2.73211	0.895823	32.7887	#N/A	#N/A	#N/A	#N/A	#N/A	#N/A	#N/A	#N/A	#N/A	#N/A	#N/A	#N/A
CerPE	CerPE d14:2‒22:0	1	687.6	546.5	10.12	#N/A	#N/A	#N/A	#N/A	#N/A	#N/A	#N/A	#N/A	#N/A	1318.91	100.73	7.63739	6.34403	1.36616	21.5346	1217.05	150.448	12.3617
CerPE	CerPE d14:2‒22:0	1	687.6	546.5	10.28	94.5723	9.96139	10.5331	104.398	5.9301	5.68027	53.7104	4.34718	8.09374	88.3755	12.7412	14.4172	0.604789	0.482528	79.7845	52.5006	12.4424	23.6995
CerPE	CerPE d14:2‒24:0	1	715.7	574.6	10.23	13.9159	0.578977	4.16055	15.331	0.620566	4.04779	8.7536	0.426003	4.8666	19.7066	9.05562	45.9523	0.0623955	0.0545735	87.4637	13.3997	2.10748	15.7278
CerPE	CerPE d14:2‒24:0	1	715.7	574.6	10.06	29.7863	5.51682	18.5213	15.4192	2.50232	16.2286	43.7771	6.38528	14.5859	907.406	74.05	8.16063	3.92253	0.452372	11.5327	729.072	134.64	18.4673
CerPE	CerPE d16:0‒20:0	1	691.6	550.5	9.66	34.0632	2.25239	6.61238	33.3169	2.25603	6.77144	#N/A	#N/A	#N/A	#N/A	#N/A	#N/A	#N/A	#N/A	#N/A	#N/A	#N/A	#N/A
CerPE	CerPE d16:0‒20:0	1	691.6	550.5	10	101.606	20.2679	19.9475	88.8293	2.63787	2.96959	33.9351	2.28835	6.74332	25.2904	4.13834	16.3633	#N/A	#N/A	#N/A	15.4781	1.22775	7.93218
CerPE	CerPE d16:0‒22:0	1	719.7	578.6	9.95	20.1285	2.50924	12.4661	19.1385	1.12724	5.88993	#N/A	#N/A	#N/A	#N/A	#N/A	#N/A	#N/A	#N/A	#N/A	#N/A	#N/A	#N/A
CerPE	CerPE d16:0‒22:0	1	719.7	578.6	9.61	11.9745	0.285992	2.38833	10.172	0.545322	5.36102	#N/A	#N/A	#N/A	#N/A	#N/A	#N/A	#N/A	#N/A	#N/A	#N/A	#N/A	#N/A
CerPE	CerPE d16:1‒18:0	1	661.6	520.5	9.81	#N/A	#N/A	#N/A	#N/A	#N/A	#N/A	#N/A	#N/A	#N/A	#N/A	#N/A	#N/A	#N/A	#N/A	#N/A	#N/A	#N/A	#N/A
CerPE	CerPE d16:1‒18:0	1	661.6	520.5	10.05	903.351	154.827	17.1392	824.286	82.8938	10.0564	1137.42	58.9699	5.18455	932.335	105.946	11.3635	7.51574	2.75314	36.6316	588.493	51.0298	8.67127
CerPE	CerPE d16:1‒18:1	1	659.6	518.5	10.15	3.81451	1.13225	29.6827	3.25327	0.665674	20.4617	3.61698	0.500924	13.8492	351.769	44.1315	12.5456	2.39643	0.376133	15.6955	265.573	31.4986	11.8606
CerPE	CerPE d16:1‒18:1	1	659.6	518.5	10.37	103.618	15.4934	14.9524	108.774	2.05752	1.89155	140.027	14.4101	10.2909	135.95	16.4615	12.1085	0.976057	0.38825	39.7774	63.3249	1.22402	1.93293
CerPE	CerPE d16:1‒20:0	1	689.6	548.5	9.21	101.65	28.6987	28.2329	104.993	23.3255	22.2162	2.31672	0.539862	23.3029	8.79261	3.55348	40.4144	#N/A	#N/A	#N/A	#N/A	#N/A	#N/A
CerPE	CerPE d16:1‒20:0	1	689.6	548.5	10.12	#N/A	#N/A	#N/A	#N/A	#N/A	#N/A	#N/A	#N/A	#N/A	104.817	12.7839	12.1963	#N/A	#N/A	#N/A	102.42	12.4763	12.1815
CerPE	CerPE d16:1‒20:0	1	689.6	548.5	10	1164.39	249.036	21.3878	1135.5	66.2775	5.83686	377.277	21.983	5.82675	245.088	27.6897	11.2979	2.01963	0.717037	35.5033	155.865	21.8189	13.9986
CerPE	CerPE d16:1‒20:1	1	687.6	546.5	10.3	95.2651	10.8466	11.3857	106.534	7.03221	6.60088	53.6436	5.71184	10.6478	53.7966	7.8152	14.5273	#N/A	#N/A	#N/A	#N/A	#N/A	#N/A
CerPE	CerPE d16:1‒20:1	1	687.6	546.5	10.11	6.61073	1.1004	16.6456	7.82426	3.02248	38.6296	10.7803	1.42191	13.19	1294.75	103.759	8.01383	6.38097	1.41984	22.2511	1213.36	142.103	11.7114
CerPE	CerPE d16:1‒20:4	1	681.6	540.6	#N/A	#N/A	#N/A	#N/A	#N/A	#N/A	#N/A	#N/A	#N/A	#N/A	#N/A	#N/A	#N/A	#N/A	#N/A	#N/A	#N/A	#N/A	#N/A
CerPE	CerPE d16:1‒22:0	1	717.7	576.6	10.07	#N/A	#N/A	#N/A	#N/A	#N/A	#N/A	4.55805	1.09992	24.1313	74.7035	12.3113	16.4802	0.335446	0.173284	51.6577	66.6649	5.88043	8.82087
CerPE	CerPE d16:1‒22:0	1	717.7	576.6	9.16	149.291	35.4768	23.7635	181.939	44.289	24.3427	1.36483	0.725009	53.1209	3.75513	0.651485	17.3492	#N/A	#N/A	#N/A	#N/A	#N/A	#N/A
CerPE	CerPE d16:1‒22:0	1	717.7	576.6	9.95	237.451	65.2304	27.4711	234.989	13.4443	5.72123	25.8368	3.52876	13.6579	13.3327	2.08911	15.669	#N/A	#N/A	#N/A	6.34473	1.36918	21.5798
CerPE	CerPE d16:1‒22:6	1	705.6	564.5	9.99	4.85987	0.385992	7.94244	4.25186	0.508092	11.9499	#N/A	#N/A	#N/A	#N/A	#N/A	#N/A	#N/A	#N/A	#N/A	#N/A	#N/A	#N/A
CerPE	CerPE d16:1‒22:6	1	705.6	564.5	10.47	#N/A	#N/A	#N/A	#N/A	#N/A	#N/A	#N/A	#N/A	#N/A	8.42102	0.642192	7.62606	#N/A	#N/A	#N/A	7.4459	0.326865	4.38987
CerPE	CerPE d16:1‒22:6	1	705.6	564.5	10.87	24.3862	3.47946	14.2682	30.2592	1.50603	4.9771	0.77251	0.492435	63.7447	53.1347	6.19573	11.6604	#N/A	#N/A	#N/A	#N/A	#N/A	#N/A
CerPE	CerPE d16:2‒18:0	1	659.6	518.5	10.15	3.81451	1.13225	29.6827	3.25327	0.665674	20.4617	3.61698	0.500924	13.8492	351.769	44.1315	12.5456	2.39643	0.376133	15.6955	269.66	24.4581	9.07
CerPE	CerPE d16:2‒18:0	1	659.6	518.5	10.37	103.618	15.4934	14.9524	108.774	2.05752	1.89155	140.027	14.4101	10.2909	135.95	16.4615	12.1085	0.976057	0.38825	39.7774	63.3249	1.22402	1.93293
CerPE	CerPE d16:2‒20:0	1	687.6	546.5	10.11	6.61073	1.1004	16.6456	7.82426	3.02248	38.6296	10.7803	1.42191	13.19	1318.91	100.73	7.63739	6.38097	1.41984	22.2511	1218.08	150.911	12.3892
CerPE	CerPE d16:2‒22:0	1	715.7	574.6	10.24	13.0328	0.803336	6.16395	15.148	0.969556	6.40056	8.18599	0.438898	5.36158	19.1058	4.9853	26.0932	#N/A	#N/A	#N/A	#N/A	#N/A	#N/A
CerPE	CerPE d17:1‒12:0	1	591.4	450.3	10.23	157.156	7.78174	4.95159	138.918	8.39306	6.04175	224.169	21.4524	9.56975	346.166	43.6055	12.5967	372.191	40.147	10.7867	393.605	32.7026	8.30847
CerPE	CerPE d18:1‒12:0	1	605.5	464.4	10.18	19.9824	1.80434	9.02965	11.9092	2.61323	21.943	26.2445	3.89837	14.854	263.501	30.195	11.4592	1.07828	0.360374	33.4214	80.1711	5.71202	7.12479
CerPE	CerPE d18:1‒18:0	1	689.6	548.5	9.2	101.65	28.6987	28.2329	104.993	23.3255	22.2162	2.31672	0.539862	23.3029	8.79261	3.55348	40.4144	#N/A	#N/A	#N/A	5.36913	7.52671	140.185
CerPE	CerPE d18:1‒18:0	1	689.6	548.5	10.09	#N/A	#N/A	#N/A	#N/A	#N/A	#N/A	#N/A	#N/A	#N/A	104.817	12.7839	12.1963	#N/A	#N/A	#N/A	85.2985	20.5627	24.1067
CerPE	CerPE d18:1‒18:0	1	689.6	548.5	10	1164.39	249.036	21.3878	1135.5	66.2775	5.83686	377.277	21.983	5.82675	245.088	27.6897	11.2979	2.26083	0.57211	25.3053	155.664	20.3413	13.0675
CerPE	CerPE d18:1‒18:2	1	685.5	544.5	10.42	#N/A	#N/A	#N/A	#N/A	#N/A	#N/A	#N/A	#N/A	#N/A	5.42971	0.417195	7.68356	#N/A	#N/A	#N/A	3.80333	2.11306	55.558
CerPE	CerPE d18:1‒18:2	1	685.5	544.5	10.19	#N/A	#N/A	#N/A	#N/A	#N/A	#N/A	#N/A	#N/A	#N/A	5.56342	1.87974	33.7874	#N/A	#N/A	#N/A	2.57055	0.271431	10.5593
CerPE	CerPE d18:1‒20:0	1	717.7	576.6	9.95	237.451	65.2304	27.4711	234.989	13.4443	5.72123	25.9515	3.72732	14.3627	13.3327	2.08911	15.669	#N/A	#N/A	#N/A	6.34473	1.36918	21.5798
CerPE	CerPE d18:1‒20:0	1	717.7	576.6	9.16	149.291	35.4768	23.7635	181.939	44.289	24.3427	1.36483	0.725009	53.1209	3.75513	0.651485	17.3492	0.434086	0.311702	71.8065	3.04284	3.05541	100.413
CerPE	CerPE d18:1‒20:0	1	717.7	576.6	9.7	#N/A	#N/A	#N/A	#N/A	#N/A	#N/A	#N/A	#N/A	#N/A	#N/A	#N/A	#N/A	#N/A	#N/A	#N/A	#N/A	#N/A	#N/A
CerPE	CerPE d18:1‒20:0	1	717.7	576.6	10.06	#N/A	#N/A	#N/A	#N/A	#N/A	#N/A	4.87892	0.572049	11.7249	78.1361	6.74113	8.62741	#N/A	#N/A	#N/A	66.6649	5.88043	8.82087
CerPE	CerPE d18:1‒20:4	1	709.5	568.5	#N/A	#N/A	#N/A	#N/A	#N/A	#N/A	#N/A	#N/A	#N/A	#N/A	#N/A	#N/A	#N/A	#N/A	#N/A	#N/A	#N/A	#N/A	#N/A
CerPE	CerPE d18:1‒22:6	1	733.5	592.5	10.4	#N/A	#N/A	#N/A	#N/A	#N/A	#N/A	#N/A	#N/A	#N/A	#N/A	#N/A	#N/A	#N/A	#N/A	#N/A	3.47166	0.604403	17.4096
CerPE	CerPE d18:1‒24:0	1	773.7	632.6	#N/A	#N/A	#N/A	#N/A	#N/A	#N/A	#N/A	#N/A	#N/A	#N/A	#N/A	#N/A	#N/A	#N/A	#N/A	#N/A	#N/A	#N/A	#N/A
HexCer	HexCer d12:1‒18:0	1	644.5	464.4	7.85	78.9833	4.50828	5.70789	69.5693	3.70007	5.31854	112.141	10.6337	9.48247	172.492	20.977	12.1611	185.943	20.1159	10.8183	196.776	16.3307	8.29914
HexCer	HexCer d14:0‒18:0	1	674.6	494.5	7.66	19.6454	0.301401	1.5342	12.4731	0.874737	7.01298	5.41573	0.44002	8.12486	#N/A	#N/A	#N/A	#N/A	#N/A	#N/A	#N/A	#N/A	#N/A
HexCer	HexCer d14:0‒20:0	1	702.6	522.5	7.77	8.91057	0.6499	7.29359	6.27461	0.540997	8.62199	9.35057	1.05139	11.2442	4.92612	0.291628	5.92003	5.39815	0.323349	5.99	4.89322	0.842879	17.2255
HexCer	HexCer d14:0‒20:0	1	702.6	522.5	7.61	34.6431	1.58352	4.57095	28.9045	2.98664	10.3328	6.17765	0.426321	6.90104	1.79803	0.339618	18.8884	4.72133	1.07342	22.7355	3.76826	0.390148	10.3535
HexCer	HexCer d14:0‒22:0	1	730.6	550.6	8.11	5.15382	0.813818	15.7906	4.88023	0.163615	3.3526	#N/A	#N/A	#N/A	4.69034	1.00916	21.5156	5.63848	0.424069	7.52098	5.39093	0.183119	3.39679
HexCer	HexCer d14:0‒22:0	1	730.6	550.6	7.66	7.90968	1.067	13.4898	6.49434	0.502544	7.73818	5.88107	0.331908	5.64366	2.30644	0.482049	20.9001	6.82117	0.470749	6.90129	4.57827	0.719101	15.7068
HexCer	HexCer d14:0‒24:0	1	758.7	578.6	#N/A	#N/A	#N/A	#N/A	#N/A	#N/A	#N/A	#N/A	#N/A	#N/A	#N/A	#N/A	#N/A	#N/A	#N/A	#N/A	#N/A	#N/A	#N/A
HexCer	HexCer d14:1‒16:0	1	644.5	464.4	7.85	78.9833	4.50828	5.70789	69.5693	3.70007	5.31854	112.141	10.6337	9.48247	172.492	20.977	12.1611	185.943	20.1159	10.8183	196.776	16.3307	8.29914
HexCer	HexCer d14:1‒18:0	1	672.5	492.5	7.81	15.9468	1.0951	6.86718	7.65966	1.23551	16.1301	29.4984	0.676189	2.29229	16.266	0.656777	4.03774	10.9686	1.55772	14.2016	16.3286	0.571606	3.50064
HexCer	HexCer d14:1‒18:1	1	670.5	490.5	7.62	5.15553	2.2065	42.7987	3.29484	0.42032	12.7569	#N/A	#N/A	#N/A	#N/A	#N/A	#N/A	#N/A	#N/A	#N/A	#N/A	#N/A	#N/A
HexCer	HexCer d14:1‒18:1	1	670.5	490.5	8.17	34.3799	1.89452	5.51053	21.0089	1.90917	9.08746	#N/A	#N/A	#N/A	1.58088	0.437073	27.6475	2.24716	0.422342	18.7945	1.14684	0.560571	48.8796
HexCer	HexCer d14:1‒18:2	1	668.5	488.4	8.39	6.61687	0.602276	9.10212	4.13106	0.661511	16.0131	#N/A	#N/A	#N/A	3.00974	0.739892	24.5833	5.57472	1.44108	25.8502	5.46782	0.607257	11.106
HexCer	HexCer d14:1‒18:2	1	668.5	488.4	7.79	1.36693	0.138711	10.1476	1.24276	0.177033	14.2451	#N/A	#N/A	#N/A	#N/A	#N/A	#N/A	#N/A	#N/A	#N/A	#N/A	#N/A	#N/A
HexCer	HexCer d14:1‒20:0	1	700.6	520.5	8.12	19.3461	1.402	7.24694	16.4509	1.15167	7.00062	#N/A	#N/A	#N/A	#N/A	#N/A	#N/A	4.77314	1.41427	29.6297	4.26096	0.261807	6.1443
HexCer	HexCer d14:1‒20:0	1	700.6	520.5	7.77	101.352	2.76718	2.73027	88.466	9.42825	10.6575	116.069	11.6211	10.0122	59.9748	3.7045	6.17677	64.4605	3.84896	5.97104	69.3653	7.41178	10.6851
HexCer	HexCer d14:1‒20:1	1	698.6	518.5	6.74	14.8341	8.87569	59.8331	10.59	4.34363	41.0163	#N/A	#N/A	#N/A	#N/A	#N/A	#N/A	#N/A	#N/A	#N/A	#N/A	#N/A	#N/A
HexCer	HexCer d14:1‒20:1	1	698.6	518.5	7.31	29.6815	43.659	147.092	5.45396	4.32428	79.2868	#N/A	#N/A	#N/A	6.64054	6.86708	103.411	1.12947	1.08881	96.4005	7.73619	10.7524	138.989
HexCer	HexCer d14:1‒20:1	1	698.6	518.5	7.6	40.1628	12.105	30.1399	37.8145	12.0165	31.7774	#N/A	#N/A	#N/A	#N/A	#N/A	#N/A	#N/A	#N/A	#N/A	#N/A	#N/A	#N/A
HexCer	HexCer d14:1‒20:1	1	698.6	518.5	8.13	256.651	12.1473	4.73299	216.398	31.2898	14.4594	0.818736	0.722059	88.1919	40.2272	5.62517	13.9835	49.4525	0.939348	1.8995	47.5433	2.93538	6.17411
HexCer	HexCer d14:1‒20:4	1	692.5	512.4	#N/A	#N/A	#N/A	#N/A	#N/A	#N/A	#N/A	#N/A	#N/A	#N/A	#N/A	#N/A	#N/A	#N/A	#N/A	#N/A	#N/A	#N/A	#N/A
HexCer	HexCer d14:1‒22:0	1	728.6	548.5	7.24	0.784333	0.974741	124.276	0.360204	0.396899	110.188	0.0228706	0.0242817	106.17	0.485031	0.598176	123.328	0.0559502	0.0182922	32.6938	0.736098	1.26794	172.251
HexCer	HexCer d14:1‒22:0	1	728.6	548.5	7.74	41.7587	2.25239	5.39383	39.2035	2.52151	6.43184	46.3065	2.36328	5.10356	25.9973	1.78965	6.88399	49.7618	2.24989	4.52133	41.0978	3.6484	8.87735
HexCer	HexCer d14:1‒22:1	1	726.6	546.5	7.29	7.47509	10.4377	139.633	#N/A	#N/A	#N/A	#N/A	#N/A	#N/A	2.92266	3.00937	102.967	#N/A	#N/A	#N/A	#N/A	#N/A	#N/A
HexCer	HexCer d14:1‒22:1	1	726.6	546.5	7.56	8.78179	3.34714	38.1145	7.27898	1.86885	25.6747	#N/A	#N/A	#N/A	0.731565	0.566759	77.4722	#N/A	#N/A	#N/A	#N/A	#N/A	#N/A
HexCer	HexCer d14:1‒22:1	1	726.6	546.5	8.1	43.3665	4.51841	10.4191	36.9451	2.7438	7.42671	0.182912	0.0716826	39.1896	24.0723	3.00892	12.4995	38.5204	3.40853	8.84863	35.7197	4.70874	13.1825
HexCer	HexCer d14:1‒22:6	1	716.5	536.4	8.13	173.703	13.2653	7.63679	124.744	8.67332	6.95287	#N/A	#N/A	#N/A	28.0157	2.31704	8.27049	36.1505	2.26511	6.26579	33.8678	2.52087	7.44327
HexCer	HexCer d14:1‒24:0	1	756.6	576.6	7.11	0.179252	0.224854	125.44	0.0415833	0.0360147	86.6087	0	0	#DIV/0!	0.00846067	0.0146543	173.205	0	0	#DIV/0!	0	0	#DIV/0!
HexCer	HexCer d14:1‒24:0	1	756.6	576.6	7.7	24.0127	4.34462	18.093	22.3346	3.62721	16.2403	5.78477	0.485259	8.38856	2.37064	0.129536	5.4642	3.57256	0.10275	2.8761	3.16359	0.477161	15.0829
HexCer	HexCer d14:1‒24:1	1	754.6	574.6	8.07	5.92235	0.888985	15.0107	5.67022	0.417317	7.3598	#N/A	#N/A	#N/A	1.09044	0.167909	15.3984	1.14646	0.179439	15.6516	1.57562	0.458649	29.1092
HexCer	HexCer d14:1‒24:1	1	754.6	574.6	7.49	0.587283	0.164928	28.0832	0.741934	0.309525	41.7186	#N/A	#N/A	#N/A	0.0949283	0.101711	107.145	#N/A	#N/A	#N/A	0.159606	0.276445	173.205
HexCer	HexCer d14:1‒24:1	1	754.6	574.6	7.79	0.713846	0.089441	12.5295	0.509971	0.0909563	17.8356	1.85066	0.398481	21.5318	1.48804	0.385293	25.8927	1.16208	0.259473	22.3283	1.80259	0.53427	29.639
HexCer	HexCer d14:2‒18:0	1	670.5	490.5	8.17	34.4007	1.90382	5.53426	20.976	1.72646	8.23067	#N/A	#N/A	#N/A	1.58088	0.437073	27.6475	2.24361	0.427958	19.0745	1.14684	0.560571	48.8796
HexCer	HexCer d14:2‒20:0	1	698.6	518.5	7.89	5.64543	5.06397	89.7003	3.74176	2.15595	57.6187	0.93199	0.281559	30.2105	1.48504	0.595288	40.0856	2.80501	1.04481	37.2479	1.51231	0.827479	54.7162
HexCer	HexCer d14:2‒20:0	1	698.6	518.5	7.59	41.7635	13.5584	32.4648	37.7066	12.6637	33.5848	#N/A	#N/A	#N/A	#N/A	#N/A	#N/A	#N/A	#N/A	#N/A	#N/A	#N/A	#N/A
HexCer	HexCer d14:2‒20:0	1	698.6	518.5	8.13	255.106	26.9382	10.5596	222.201	31.045	13.9716	#N/A	#N/A	#N/A	49.1593	5.74178	11.6799	67.5443	0.752815	1.11455	64.0548	3.69933	5.77526
HexCer	HexCer d14:2‒22:0	1	726.6	546.5	7.83	0.999161	0.123935	12.4039	1.35995	0.570805	41.9726	0.775039	0.236774	30.55	2.47936	0.32036	12.9211	4.61017	0.0902988	1.95869	3.66755	0.571334	15.5781
HexCer	HexCer d14:2‒22:0	1	726.6	546.5	8.28	1.87579	0.0373644	1.99193	#N/A	#N/A	#N/A	#N/A	#N/A	#N/A	13.1231	0.544108	4.14619	29.3724	1.15728	3.94004	26.8155	2.80436	10.458
HexCer	HexCer d14:2‒22:0	1	726.6	546.5	8.1	42.9398	4.27559	9.95716	36.7928	2.82452	7.67681	#N/A	#N/A	#N/A	23.9699	3.06906	12.8038	36.7888	5.1824	14.0869	35.3325	4.56433	12.9182
HexCer	HexCer d14:2‒24:0	1	754.6	574.6	#N/A	#N/A	#N/A	#N/A	#N/A	#N/A	#N/A	#N/A	#N/A	#N/A	#N/A	#N/A	#N/A	#N/A	#N/A	#N/A	#N/A	#N/A	#N/A
HexCer	HexCer d16:0‒20:0	1	730.6	550.6	7.59	4.42147	0.914219	20.6768	3.91259	0.1641	4.19417	2.38721	0.146231	6.12561	#N/A	#N/A	#N/A	2.38609	0.174342	7.30659	1.43687	0.357193	24.8591
HexCer	HexCer d16:0‒20:0	1	730.6	550.6	8.11	5.15382	0.813818	15.7906	4.89406	0.184862	3.77728	#N/A	#N/A	#N/A	4.69034	1.00916	21.5156	5.63848	0.424069	7.52098	5.39093	0.183119	3.39679
HexCer	HexCer d16:0‒20:0	1	730.6	550.6	7.74	3.44216	0.247307	7.18464	2.62046	0.326145	12.4461	3.45393	0.458377	13.2712	1.78364	0.617857	34.6403	4.38248	0.329464	7.51775	3.10333	0.489662	15.7786
HexCer	HexCer d16:0‒22:0	1	758.7	578.6	7.65	2.197	0.331975	15.1104	2.23299	0.278933	12.4914	0.714988	0.270775	37.8713	0.155809	0.0353102	22.6625	0.51317	0.145803	28.4122	0.270529	0.167334	61.8544
HexCer	HexCer d16:1‒18:0	1	700.6	520.5	8.13	19.327	0.758134	3.92267	16.8585	0.376513	2.23338	#N/A	#N/A	#N/A	#N/A	#N/A	#N/A	4.77314	1.41427	29.6297	4.26096	0.261807	6.1443
HexCer	HexCer d16:1‒18:0	1	700.6	520.5	7.77	100.169	2.31306	2.30915	89.5154	8.89786	9.94003	116.126	11.0023	9.47445	60.232	4.50055	7.47203	64.5789	3.66851	5.68066	69.479	7.20342	10.3678
HexCer	HexCer d16:1‒18:1	1	698.6	518.5	7.6	41.8154	13.4843	32.2472	38.8595	11.4126	29.3689	#N/A	#N/A	#N/A	#N/A	#N/A	#N/A	#N/A	#N/A	#N/A	#N/A	#N/A	#N/A
HexCer	HexCer d16:1‒18:1	1	698.6	518.5	8.13	255.621	14.9313	5.84118	218.503	30.4126	13.9186	0.796596	0.683814	85.8421	40.1138	5.39462	13.4483	48.9231	0.776576	1.58734	47.7219	2.62813	5.50718
HexCer	HexCer d16:1‒20:0	1	728.6	548.5	8.09	3.63356	0.37855	10.4182	3.73125	0.357019	9.56835	#N/A	#N/A	#N/A	1.95512	0.325383	16.6426	3.65743	0.48597	13.2872	2.80347	0.21122	7.53423
HexCer	HexCer d16:1‒20:0	1	728.6	548.5	7.74	43.4566	1.42908	3.28853	39.5944	2.42538	6.12557	46.538	2.24337	4.8205	26.5973	1.38129	5.19336	50.1155	2.58425	5.15659	40.9736	3.87411	9.45513
HexCer	HexCer d16:1‒20:1	1	726.6	546.5	7.57	8.5664	2.92499	34.1449	7.3456	1.97843	26.9335	#N/A	#N/A	#N/A	#N/A	#N/A	#N/A	#N/A	#N/A	#N/A	#N/A	#N/A	#N/A
HexCer	HexCer d16:1‒20:1	1	726.6	546.5	8.29	#N/A	#N/A	#N/A	#N/A	#N/A	#N/A	#N/A	#N/A	#N/A	12.8344	0.232357	1.81043	29.399	1.15736	3.93672	26.8155	2.80436	10.458
HexCer	HexCer d16:1‒20:1	1	726.6	546.5	8.11	43.1253	4.37081	10.1351	36.8717	2.81804	7.64283	0.302851	0.25025	82.6316	23.9708	3.07014	12.8079	37.7636	3.11026	8.23613	35.3325	4.56433	12.9182
HexCer	HexCer d16:1‒20:4	1	720.5	540.5	8.03	6.53153	0.470207	7.19904	6.38466	0.139775	2.18924	#N/A	#N/A	#N/A	#N/A	#N/A	#N/A	#N/A	#N/A	#N/A	#N/A	#N/A	#N/A
HexCer	HexCer d16:1‒22:0	1	756.6	576.6	7.7	23.8863	4.1531	17.387	22.3824	3.53345	15.7868	5.60648	0.451081	8.04571	2.34841	0.106876	4.551	3.56909	0.0983213	2.7548	3.17243	0.492315	15.5185
HexCer	HexCer d16:1‒22:6	1	744.5	564.5	8.1	33.5418	3.84494	11.4631	31.3125	1.94682	6.21739	#N/A	#N/A	#N/A	19.0321	0.949647	4.98972	34.7304	3.46333	9.97204	30.4338	2.52358	8.29202
HexCer	HexCer d16:2‒18:0	1	698.6	518.5	7.31	28.3365	41.4249	146.189	5.16518	3.76312	72.8556	#N/A	#N/A	#N/A	6.37124	7.34105	115.222	#N/A	#N/A	#N/A	#N/A	#N/A	#N/A
HexCer	HexCer d16:2‒18:0	1	698.6	518.5	7.6	41.8154	13.4843	32.2472	37.9884	12.9198	34.0099	#N/A	#N/A	#N/A	#N/A	#N/A	#N/A	#N/A	#N/A	#N/A	#N/A	#N/A	#N/A
HexCer	HexCer d16:2‒18:0	1	698.6	518.5	8.13	251.737	17.2551	6.85443	218.503	30.4126	13.9186	#N/A	#N/A	#N/A	40.1138	5.39462	13.4483	48.9231	0.776576	1.58734	47.7219	2.62813	5.50718
HexCer	HexCer d16:2‒20:0	1	726.6	546.5	8.29	#N/A	#N/A	#N/A	#N/A	#N/A	#N/A	#N/A	#N/A	#N/A	12.8344	0.232357	1.81043	29.511	1.24375	4.21453	26.8155	2.80436	10.458
HexCer	HexCer d16:2‒20:0	1	726.6	546.5	8.1	43.1253	4.37081	10.1351	36.8717	2.81804	7.64283	#N/A	#N/A	#N/A	23.9708	3.07014	12.8079	37.7636	3.11026	8.23613	35.3325	4.56433	12.9182
HexCer	HexCer d16:2‒22:0	1	754.6	574.6	8.26	#N/A	#N/A	#N/A	#N/A	#N/A	#N/A	#N/A	#N/A	#N/A	1.5701	0.493687	31.4431	#N/A	#N/A	#N/A	2.4851	0.538442	21.6668
HexCer	HexCer d18:1‒12:0	1	644.5	464.4	7.85	78.5782	3.89087	4.95159	69.4588	4.19653	6.04175	112.085	10.7262	9.56975	173.083	21.8028	12.5967	186.096	20.0735	10.7867	196.802	16.3513	8.30847
HexCer	HexCer d18:1‒18:0	1	728.6	548.5	8.09	3.63356	0.37855	10.4182	3.73125	0.357019	9.56835	#N/A	#N/A	#N/A	1.95512	0.325383	16.6426	3.65743	0.48597	13.2872	2.80347	0.21122	7.53423
HexCer	HexCer d18:1‒18:0	1	728.6	548.5	7.74	43.4566	1.42908	3.28853	39.5944	2.42538	6.12557	46.5232	2.24439	4.82424	26.5973	1.38129	5.19336	50.1155	2.58425	5.15659	40.9736	3.87411	9.45513
HexCer	HexCer d18:1‒20:0	1	756.6	576.6	7.7	23.8863	4.1531	17.387	22.3824	3.53345	15.7868	5.72324	0.507857	8.8736	2.36608	0.136759	5.77997	3.56909	0.0983213	2.7548	3.16404	0.479243	15.1465
SM	SM 32:0	1	677.6	184.1	7.75	0.475881	0.156057	32.7934	0.489651	0.0891707	18.2111	#N/A	#N/A	#N/A	0.123347	0.0688866	55.8477	#N/A	#N/A	#N/A	#N/A	#N/A	#N/A
SM	SM 32:1	1	675.6	184.1	7.75	7.43701	2.66387	35.8191	8.38519	2.02907	24.1982	0.224755	0.16086	71.5711	1.80567	0.89362	49.4897	0.389886	0.13519	34.6744	3.02839	4.02393	132.873
SM	SM 32:2	1	673.6	184.1	8.98	#N/A	#N/A	#N/A	#N/A	#N/A	#N/A	#N/A	#N/A	#N/A	#N/A	#N/A	#N/A	#N/A	#N/A	#N/A	#N/A	#N/A	#N/A
SM	SM 34:0	1	705.6	184.1	8.17	#N/A	#N/A	#N/A	#N/A	#N/A	#N/A	#N/A	#N/A	#N/A	#N/A	#N/A	#N/A	#N/A	#N/A	#N/A	0.0993893	0.00907197	9.12771
SM	SM 34:1	1	703.6	184.1	8.81	#N/A	#N/A	#N/A	#N/A	#N/A	#N/A	#N/A	#N/A	#N/A	0.228003	0.165718	72.6824	#N/A	#N/A	#N/A	#N/A	#N/A	#N/A
SM	SM 34:1	1	703.6	184.1	8.25	0.0572988	0.0454747	79.3641	0.165645	0.213068	128.63	0.0947358	0.0112795	11.9063	0.209727	0.033244	15.8511	0.196212	0.0253656	12.9276	0.248328	0.0645758	26.0042
SM	SM 34:2	1	701.6	184.1	8.98	#N/A	#N/A	#N/A	#N/A	#N/A	#N/A	#N/A	#N/A	#N/A	#N/A	#N/A	#N/A	#N/A	#N/A	#N/A	#N/A	#N/A	#N/A
SM	SM 34:2	1	701.6	184.1	8.37	#N/A	#N/A	#N/A	#N/A	#N/A	#N/A	#N/A	#N/A	#N/A	#N/A	#N/A	#N/A	#N/A	#N/A	#N/A	0.0896899	0.00802225	8.94443
SM	SM 34:5	1	695.6	184.1	#N/A	#N/A	#N/A	#N/A	#N/A	#N/A	#N/A	#N/A	#N/A	#N/A	#N/A	#N/A	#N/A	#N/A	#N/A	#N/A	#N/A	#N/A	#N/A
SM	SM 36:0	1	733.6	184.1	7.55	#N/A	#N/A	#N/A	#N/A	#N/A	#N/A	#N/A	#N/A	#N/A	#N/A	#N/A	#N/A	#N/A	#N/A	#N/A	#N/A	#N/A	#N/A
SM	SM 36:0	1	733.6	184.1	8.18	#N/A	#N/A	#N/A	#N/A	#N/A	#N/A	#N/A	#N/A	#N/A	#N/A	#N/A	#N/A	#N/A	#N/A	#N/A	#N/A	#N/A	#N/A
SM	SM 36:1	1	731.6	184.1	8.8	0.250717	0.278666	111.148	0.143721	0.0369475	25.7077	#N/A	#N/A	#N/A	#N/A	#N/A	#N/A	#N/A	#N/A	#N/A	#N/A	#N/A	#N/A
SM	SM 36:1	1	731.6	184.1	8.24	#N/A	#N/A	#N/A	#N/A	#N/A	#N/A	#N/A	#N/A	#N/A	#N/A	#N/A	#N/A	#N/A	#N/A	#N/A	0.0690799	0.00981357	14.2061
SM	SM 36:2	1	729.6	184.1	8.94	0.122576	0.0823892	67.2149	0.139804	0.00948672	6.78573	#N/A	#N/A	#N/A	#N/A	#N/A	#N/A	#N/A	#N/A	#N/A	#N/A	#N/A	#N/A
SM	SM 36:2	1	729.6	184.1	8.32	#N/A	#N/A	#N/A	#N/A	#N/A	#N/A	#N/A	#N/A	#N/A	0.18737	0.0234585	12.5199	0.142263	0.0458206	32.2084	0.229954	0.0117322	5.10198
SM	SM 36:5	1	723.6	184.1	7.59	#N/A	#N/A	#N/A	#N/A	#N/A	#N/A	#N/A	#N/A	#N/A	#N/A	#N/A	#N/A	#N/A	#N/A	#N/A	#N/A	#N/A	#N/A
SM	SM 36:7	1	719.6	184.1	8.86	0.09162	0.0625848	68.3091	0.0576575	0.00461886	8.01087	0.0692854	0.019592	28.2773	0.0950633	0.00728234	7.66052	0.119794	0.0117615	9.81808	0.136672	0.0322231	23.577
SM	SM 36:7	1	719.6	184.1	7.52	#N/A	#N/A	#N/A	#N/A	#N/A	#N/A	#N/A	#N/A	#N/A	0.195626	0.109332	55.8882	0.288213	0.0488641	16.9542	0.492394	0.275356	55.9219
SM	SM 38:0	1	761.7	184.1	8.71	#N/A	#N/A	#N/A	#N/A	#N/A	#N/A	#N/A	#N/A	#N/A	0.569365	0.0771447	13.5493	0.696118	0.0605646	8.70033	0.616509	0.104536	16.9561
SM	SM 38:0	1	761.7	184.1	9.02	#N/A	#N/A	#N/A	#N/A	#N/A	#N/A	#N/A	#N/A	#N/A	0.150249	0.0469504	31.2484	0.29353	0.0597113	20.3425	0.270594	0.0379053	14.0081
SM	SM 38:0	1	761.7	184.1	7.6	0.125284	0.0264763	21.133	0.0576411	0.0124385	21.5792	0.232634	0.197097	84.724	0.221931	0.0342293	15.4234	0.226235	0.0600187	26.5294	0.194231	0.026036	13.4046
SM	SM 38:1	1	759.7	184.1	8.71	#N/A	#N/A	#N/A	#N/A	#N/A	#N/A	#N/A	#N/A	#N/A	#N/A	#N/A	#N/A	#N/A	#N/A	#N/A	#N/A	#N/A	#N/A
SM	SM 38:1	1	759.7	184.1	7.67	0.294889	0.0485288	16.4566	0.12152	0.0141819	11.6704	0.394099	0.290176	73.6304	0.495831	0.0356423	7.1884	0.522665	0.0632502	12.1015	0.490166	0.0823222	16.7948
SM	SM 38:1	1	759.7	184.1	8.2	0.0774406	0.0306479	39.576	0.0985307	0.0664145	67.4049	#N/A	#N/A	#N/A	#N/A	#N/A	#N/A	#N/A	#N/A	#N/A	#N/A	#N/A	#N/A
SM	SM 38:2	1	757.7	184.1	8.27	#N/A	#N/A	#N/A	#N/A	#N/A	#N/A	#N/A	#N/A	#N/A	0.11772	0.0245525	20.8567	#N/A	#N/A	#N/A	0.132148	0.010051	7.60593
SM	SM 38:2	1	757.7	184.1	7.73	0.139179	0.022249	15.9859	0.0586501	0.00484064	8.25343	0.176679	0.100947	57.136	0.275889	0.022065	7.9978	0.300344	0.06414	21.3555	0.340513	0.0367842	10.8026
SM	SM 38:7	1	747.6	184.1	7.49	#N/A	#N/A	#N/A	#N/A	#N/A	#N/A	#N/A	#N/A	#N/A	0.241626	0.12244	50.6735	0.328067	0.0176007	5.36496	0.727936	0.410679	56.4169
SM	SM 38:7	1	747.6	184.1	8.72	#N/A	#N/A	#N/A	#N/A	#N/A	#N/A	#N/A	#N/A	#N/A	0.528512	0.106697	20.1882	0.618961	0.0797836	12.8899	0.56356	0.0577011	10.2387
SM	SM d18:1‒12:0	1	647.6	184.1	8.34	78.5782	3.89087	4.95159	69.4588	4.19653	6.04175	112.085	10.7262	9.56975	173.083	21.8028	12.5967	186.096	20.0735	10.7867	196.802	16.3513	8.30847
