## Supplemental Data S2 for "Endosomes deliver ceramide phosphoethanolamine with unique acyl chain anchors to the cleavage furrow during male meiotic cytokinesis"

### Sheet: Sheet1
	amount per 100ug (pmol/100ug)					w1118			cpes			Rescue			Aedes			Bombyx			hSMS1
Amount per 100 mg	Lipid	Quant.	Precursor Mz	Product Mz	Mean Retention Time	Mean	SD	RSD %	Mean	SD	RSD %	Mean	SD	RSD %	Mean	SD	RSD %	Mean	SD	RSD %	Mean	SD	RSD %
Cer	Cer d12:1‒18:0	Y	482.4	180.2	5.49	8.20669	0.823283	10.0319	2.12053	0.0906352	4.27417	6.05215	0.881625	14.5671	5.41968	0.519832	9.59157	8.53503	0.518241	6.07193	3.78003	1.1925	31.5473
Cer	Cer d14:0‒18:0	Y	512.5	494.5	5.49	3.99479	0.215237	5.38794	4.59302	0.196403	4.27613	6.4725	0.788364	12.1802	6.18225	0.587823	9.50824	5.93501	0.158334	2.6678	5.33136	2.01127	37.7252
Cer	Cer d14:0‒20:0	Y	540.5	522.5	5.51	6.56457	0.680771	10.3704	6.5913	0.413201	6.26889	6.9364	0.682087	9.83344	8.27687	0.881279	10.6475	7.16112	0.689971	9.63496	7.05818	2.09378	29.6646
Cer	Cer d14:0‒22:0	Y	568.6	550.6	5.52	4.31551	0.256535	5.94449	4.69463	0.456747	9.72913	5.88087	1.25104	21.2731	6.6471	0.815988	12.2759	6.02379	0.889598	14.7681	4.02273	1.15386	28.6835
Cer	Cer d14:0‒24:0	Y	596.6	578.6	5.53	1.45902	0.148225	10.1592	1.34561	0.0319702	2.3759	1.70199	0.552902	32.4857	1.4648	0.302794	20.6714	1.32577	0.0917746	6.92236	2.03774	0.38766	19.0241
Cer	Cer d14:1‒16:0	Y	482.5	208.2	5.49	4.76852	0.448258	9.40035	3.22982	0.148315	4.59204	5.15211	0.88862	17.2477	6.18025	0.850295	13.7583	6.48913	0.131969	2.03369	4.1015	1.22467	29.8591
Cer	Cer d14:1‒18:0	Y	510.5	492.5	5.5	41.5244	3.39692	8.18055	44.3548	1.97147	4.44478	69.3582	10.4064	15.0038	65.4959	7.37817	11.2651	60.5452	1.00707	1.66333	58.9555	14.2992	24.2542
Cer	Cer d14:1‒18:1	Y	508.5	490.5	5.54	1.34594	0.0728317	5.41123	0.743285	0.0738501	9.93564	1.70178	0.435923	25.6157	1.5043	0.457021	30.381	1.69509	0.159215	9.39273	1.42881	0.395486	27.6793
Cer	Cer d14:1‒18:2	Y	506.5	488.4	5.56	0.291898	0.0442688	15.1659	0.256302	0.117475	45.8346	0.316939	0.184987	58.3669	0.40909	0.03256	7.95913	0.333397	0.0697469	20.9201	0.276236	0.0768875	27.834
Cer	Cer d14:1‒20:0	Y	538.5	520.5	5.51	65.7864	3.36489	5.11487	78.8551	4.34059	5.50452	81.4327	10.3793	12.7459	107.645	18.0518	16.7699	83.9506	6.168	7.34718	78.4151	25.4084	32.4025
Cer	Cer d14:1‒20:1	Y	536.5	518.5	5.56	19.4512	2.45452	12.6188	40.6128	1.97348	4.85924	32.5479	6.67185	20.4986	38.7639	4.76997	12.3052	32.2488	1.61669	5.01317	43.5144	11.9872	27.5477
Cer	Cer d14:1‒20:4	Y	530.5	512.4	5.57	0.212864	0.0438407	20.5956	0.128953	0.116004	89.9581	0.136647	0.144396	105.671	0.0766266	0.045164	58.9404	0.0478316	0.0417893	87.3676	0.105972	0.0414699	39.133
Cer	Cer d14:1‒22:0	Y	566.6	548.5	5.52	57.421	3.86105	6.72411	81.7478	2.83111	3.46323	82.963	8.98205	10.8266	99.6688	11.8148	11.8541	81.6341	14.7058	18.0143	78.9082	21.3808	27.0958
Cer	Cer d14:1‒22:1	Y	564.5	546.5	5.57	67.1182	7.39551	11.0186	384.714	7.58509	1.97162	152.939	29.1082	19.0326	198.356	25.3322	12.7711	135.373	1.39999	1.03417	373.635	99.7107	26.6867
Cer	Cer d14:1‒22:6	Y	554.5	536.4	5.92	4.37994	0.232813	5.31545	6.65333	0.548298	8.24095	4.53321	0.288521	6.36461	8.3642	2.0091	24.0202	6.8999	1.43064	20.7342	6.32818	0.945099	14.9348
Cer	Cer d14:1‒24:0	Y	594.6	576.6	5.54	18.8192	1.01505	5.39369	24.8612	2.3191	9.32816	23.2456	6.74396	29.0118	24.6854	5.50341	22.2941	21.5332	3.29131	15.2848	33.1606	9.01543	27.1871
Cer	Cer d14:1‒24:1	Y	592.6	574.6	5.58	63.3946	2.27321	3.58582	142.393	4.52402	3.17713	99.201	12.4551	12.5554	139.658	17.0031	12.1747	111.084	2.81286	2.53218	169.122	48.6136	28.7447
Cer	Cer d14:2‒18:0	Y	508.5	490.5	5.54	1.94831	0.00996006	0.511215	1.12958	0.198353	17.5599	2.15701	0.286592	13.2865	1.76453	0.340984	19.3244	2.12222	0.161638	7.61647	1.86555	0.583241	31.2637
Cer	Cer d14:2‒20:0	Y	536.5	518.5	5.56	20.69	0.953679	4.60938	43.4998	1.53689	3.53309	35.9458	6.46122	17.9749	43.1979	4.56156	10.5597	35.061	1.76695	5.03964	46.2297	12.3949	26.8116
Cer	Cer d14:2‒22:0	Y	564.5	546.5	5.57	69.9117	7.83244	11.2033	397.521	6.4031	1.61076	158.871	30.2456	19.0378	208.352	26.6891	12.8096	142.522	2.49129	1.748	383.54	107.443	28.0135
Cer	Cer d14:2‒24:0	Y	592.6	574.6	5.58	63.2419	2.28745	3.61699	141.622	3.53161	2.49369	98.5269	13.151	13.3476	138.996	17.8824	12.8654	110.327	1.95695	1.77378	169.134	48.4967	28.6735
Cer	Cer d16:0‒20:0	Y	568.6	550.6	5.52	4.42518	0.324576	7.33475	5.22301	0.525271	10.0569	6.1401	1.2303	20.0372	6.92882	0.804999	11.6181	6.37558	0.89224	13.9946	4.4179	1.10742	25.0666
Cer	Cer d16:0‒22:0	Y	596.6	578.6	5.53	1.57731	0.127925	8.11034	1.36021	0.259039	19.0441	1.62377	0.560446	34.5151	1.59361	0.209497	13.146	1.43767	0.0948869	6.60005	2.09244	0.556922	26.6159
Cer	Cer d16:1‒18:0	Y	538.5	520.5	5.51	64.9561	3.25798	5.01567	75.7142	3.87392	5.1165	80.4039	10.2275	12.7202	97.7443	12.0355	12.3132	81.8801	6.51808	7.96052	76.0097	23.7808	31.2865
Cer	Cer d16:1‒18:1	Y	536.5	518.5	5.56	17.5178	1.15545	6.59585	40.6675	1.64332	4.04087	32.8742	6.07742	18.4869	38.7967	5.07365	13.0775	32.0967	1.6366	5.09895	43.3782	11.6502	26.8572
Cer	Cer d16:1‒20:0	Y	566.6	548.5	5.52	56.6201	3.34511	5.908	82.6364	2.94855	3.5681	81.736	9.17219	11.2217	97.2355	11.8031	12.1387	79.9027	14.2934	17.8885	79.0553	21.7143	27.4673
Cer	Cer d16:1‒20:1	Y	564.5	546.5	5.57	67.9093	7.21599	10.6259	393.358	6.81002	1.73125	156.3	29.9322	19.1505	202.539	24.281	11.9883	137.665	2.9331	2.13061	379.243	103.945	27.4087
Cer	Cer d16:1‒20:4	Y	558.5	540.5	5.48	0.0353536	0.0328726	92.9823	0.0520154	0.0165737	31.8631	0.0295911	0.0257436	86.9976	0.0398741	0.0141703	35.5377	0.0473258	0.0290008	61.2791	0.110078	0.0113545	10.3149
Cer	Cer d16:1‒22:0	Y	594.6	576.6	5.54	18.2847	0.564511	3.08734	19.4536	2.34696	12.0644	22.2149	6.04789	27.2244	23.403	3.81764	16.3126	20.3538	2.18363	10.7283	29.8646	7.07478	23.6895
Cer	Cer d16:1‒22:6	Y	582.5	564.5	5.92	3.75542	0.41024	10.9239	7.76439	1.19241	15.3574	4.66525	0.416516	8.92805	8.59588	1.36871	15.9229	9.11515	1.17205	12.8582	6.18263	1.23567	19.9862
Cer	Cer d16:2‒18:0	Y	536.5	518.5	5.56	17.5932	1.19184	6.77442	40.7997	1.84599	4.52452	32.9713	6.23331	18.9052	39.2352	4.50151	11.4731	32.2186	1.47037	4.56374	43.5352	11.4802	26.3699
Cer	Cer d16:2‒20:0	Y	564.5	546.5	5.57	67.9051	7.51185	11.0623	391.774	6.52591	1.66573	156.058	29.4543	18.8739	202.95	23.7716	11.713	137.595	2.17898	1.58362	379.571	101.127	26.6424
Cer	Cer d16:2‒22:0	Y	592.6	574.6	5.58	63.4178	2.56455	4.04389	141.297	3.59577	2.54484	99.1739	12.4956	12.5996	139.907	16.6398	11.8935	111.175	1.82628	1.64271	168.784	46.8707	27.7696
Cer	Cer d18:1‒18:0	Y	566.6	548.5	5.52	57.3506	3.7647	6.56436	83.2288	2.93555	3.52709	83.2396	9.09466	10.9259	99.6644	11.4967	11.5355	81.1863	14.5748	17.9523	80.5552	21.6206	26.8395
Cer	Cer d18:1‒20:0	Y	594.6	576.6	5.54	17.9465	0.782718	4.36139	17.5161	2.31302	13.2051	21.4491	5.84345	27.2434	22.408	3.878	17.3063	19.3665	2.68111	13.844	28.4613	6.44639	22.6497
Cer	Cer d18:1‒25:0	Y	664.7	646.6	5.56	84.7264	0.771745	0.910868	62.5674	1.45531	2.32598	78.2524	18.929	24.1897	55.621	7.52783	13.5341	63.1409	11.5956	18.3647	77.413	17.24	22.2701
CerPE	CerPE d12:1‒18:0	Y	605.6	464.5	10.25	151.237	19.1977	12.6938	0.9364	0.747604	79.8381	86.8417	9.61395	11.0707	77.2401	23.2915	30.1547	148.741	1.61137	1.08334	0.608301	0.851771	140.025
CerPE	CerPE d14:0‒18:0	Y	635.6	494.5	10.18	32.2312	7.64567	23.7214	#N/A	#N/A	#N/A	37.739	7.70525	20.4172	30.7911	5.78356	18.7832	55.4233	4.41762	7.97069	#N/A	#N/A	#N/A
CerPE	CerPE d14:0‒20:0	Y	663.6	522.5	10.1	37.4526	10.1775	27.1743	0.118458	0.205175	173.205	36.832	1.55719	4.22781	29.0883	7.48058	25.7168	52.4367	12.2983	23.4537	0	0	#DIV/0!
CerPE	CerPE d14:0‒22:0	Y	691.6	550.5	9.99	21.34	4.05166	18.9862	0	0	#DIV/0!	14.956	3.86568	25.847	8.33919	2.35586	28.2505	13.7296	4.74182	34.5372	0	0	#DIV/0!
CerPE	CerPE d14:0‒24:0	Y	719.7	578.6	9.98	3.58437	0.911907	25.4412	0	0	#DIV/0!	0.921186	0.41692	45.259	1.14854	0.417728	36.3703	1.22248	0.539549	44.1357	0	0	#DIV/0!
CerPE	CerPE d14:1‒16:0	Y	605.6	464.5	10.25	146.466	17.1732	11.725	0.9364	0.747604	79.8381	86.0246	9.29709	10.8075	76.0802	23.0908	30.3507	145.354	2.57781	1.77348	0.608301	0.851771	140.025
CerPE	CerPE d14:1‒18:0	Y	633.6	492.5	10.18	398.124	83.6798	21.0185	5.35517	1.55919	29.1156	571.147	162.486	28.449	405.145	113.943	28.124	704.718	113.646	16.1264	1.01136	0.663406	65.5955
CerPE	CerPE d14:1‒18:1	Y	631.6	490.5	10.44	45.806	4.3452	9.48611	0.118458	0.205175	173.205	41.0982	0.727243	1.76953	30.1609	5.91245	19.603	48.0159	6.75003	14.0579	0	0	#DIV/0!
CerPE	CerPE d14:1‒18:2	Y	629.6	488.5	10.04	0	0	#DIV/0!	0	0	#DIV/0!	0	0	#DIV/0!	0.0814357	0.141051	173.205	0.0929051	0.160916	173.205	0	0	#DIV/0!
CerPE	CerPE d14:1‒20:0	Y	661.6	520.5	10.14	118.462	12.8195	10.8216	1.16674	0.556563	47.7025	259.078	249.531	96.315	108.756	29.6124	27.2283	154.971	37.1893	23.9976	0.131814	0.228309	173.205
CerPE	CerPE d14:1‒20:1	Y	659.6	518.5	10.3	290.553	38.9877	13.4185	2.09985	0.96765	46.0819	285.671	42.2295	14.7826	196.989	48.8312	24.7888	317.827	30.1304	9.48013	0.901123	0.669609	74.3083
CerPE	CerPE d14:1‒20:4	Y	653.6	512.6	10.34	1.93264	0.281848	14.5836	0	0	#DIV/0!	1.76241	0.696997	39.548	1.32788	0.347897	26.1995	1.82037	0.150547	8.27013	0	0	#DIV/0!
CerPE	CerPE d14:1‒22:0	Y	689.6	548.5	10.06	298.031	72.4351	24.3046	1.04967	0.921832	87.8209	226.816	41.4989	18.2963	157.978	44.6797	28.2822	232.682	50.6287	21.7587	0.718537	0.205869	28.6512
CerPE	CerPE d14:1‒22:1	Y	687.6	546.5	10.18	908.318	220.165	24.2387	8.261	2.08408	25.228	1056.48	79.2509	7.5014	774.74	197.905	25.5447	1160.06	176.329	15.2	2.99619	2.0574	68.6673
CerPE	CerPE d14:1‒22:6	Y	677.6	536.5	10.65	31.7694	7.77558	24.475	0	0	#DIV/0!	1.94646	0.736551	37.8406	4.05176	0.55214	13.6272	4.46125	0.91968	20.6148	0	0	#DIV/0!
CerPE	CerPE d14:1‒24:0	Y	717.7	576.6	10.07	85.9851	14.2773	16.6044	0.233626	0.202386	86.6283	48.339	5.3645	11.0976	33.6014	11.0208	32.7987	54.7087	6.27488	11.4696	0.131814	0.228309	173.205
CerPE	CerPE d14:1‒24:1	Y	715.7	574.6	10.13	597.806	142.842	23.8943	3.95949	1.29895	32.806	459.544	52.2713	11.3746	326.312	99.6325	30.5329	577.86	91.898	15.9032	0.850352	0.350881	41.263
CerPE	CerPE d14:2‒18:0	Y	631.6	490.5	10.43	45.6444	5.22127	11.439	0.118458	0.205175	173.205	40.2512	3.33594	8.28781	29.9949	5.89689	19.6597	47.521	6.77311	14.2529	0	0	#DIV/0!
CerPE	CerPE d14:2‒20:0	Y	659.6	518.5	10.3	279.03	39.0229	13.9852	2.09985	0.96765	46.0819	270.457	37.2961	13.79	193.587	46.103	23.8151	299.804	31.363	10.4612	0.901123	0.669609	74.3083
CerPE	CerPE d14:2‒22:0	Y	687.6	546.5	10.18	772.284	210.979	27.3189	7.20545	1.19126	16.5328	824.161	65.1614	7.90639	621.204	112.753	18.1507	926.298	164.219	17.7285	2.63692	1.96865	74.657
CerPE	CerPE d14:2‒24:0	Y	715.7	574.6	10.13	598.519	145.481	24.3068	4.07795	1.48883	36.5093	460.935	60.2814	13.0781	327.177	101.97	31.1667	578.172	91.9317	15.9004	0.850352	0.350881	41.263
CerPE	CerPE d16:0‒20:0	Y	691.6	550.5	10.16	8.36981	11.5935	138.516	0	0	#DIV/0!	2.25654	0.503815	22.3269	0.696424	0.110609	15.8825	1.928	0.600697	31.1565	0	0	#DIV/0!
CerPE	CerPE d16:0‒22:0	Y	719.7	578.6	9.94	3.67562	0.790407	21.504	0	0	#DIV/0!	0.921186	0.41692	45.259	1.14854	0.417728	36.3703	1.31538	0.6039	45.9106	0	0	#DIV/0!
CerPE	CerPE d16:1‒18:0	Y	661.6	520.5	10.11	553.429	139.177	25.1481	3.97145	2.34449	59.0337	521.715	48.8475	9.36288	403.801	125.8	31.1541	711.055	161.513	22.7146	1.26039	0.747129	59.2775
CerPE	CerPE d16:1‒18:1	Y	659.6	518.5	10.3	271.235	34.0303	12.5464	2.09985	0.96765	46.0819	262.076	33.1125	12.6347	182.91	40.8394	22.3276	293.669	27.6735	9.42339	0.754712	0.722936	95.7897
CerPE	CerPE d16:1‒20:0	Y	689.6	548.5	10.06	303.121	71.5699	23.611	1.04967	0.921832	87.8209	224.416	43.125	19.2166	159.256	44.1234	27.7059	233.206	48.0172	20.5901	0.718537	0.205869	28.6512
CerPE	CerPE d16:1‒20:1	Y	687.6	546.5	10.18	905.3	217.159	23.9875	8.261	2.08408	25.228	1051.63	76.0556	7.23217	767.135	198.867	25.9233	1149.44	168.832	14.6882	2.99619	2.0574	68.6673
CerPE	CerPE d16:1‒20:4	Y	681.6	540.6	10.34	3.28692	0.98497	29.9664	0	0	#DIV/0!	3.0822	0.79595	25.8241	2.72285	1.80257	66.2015	2.52589	0.23908	9.46519	0	0	#DIV/0!
CerPE	CerPE d16:1‒22:0	Y	717.7	576.6	10.04	84.3444	14.6774	17.4017	0.233626	0.202386	86.6283	47.9663	5.04109	10.5097	33.1153	11.4541	34.5884	55.015	6.25764	11.3744	0.131814	0.228309	173.205
CerPE	CerPE d16:1‒22:6	Y	705.6	564.5	10.36	5.5978	1.06403	19.0079	0	0	#DIV/0!	6.24903	1.09776	17.5668	4.79504	1.30528	27.2214	5.05729	1.1043	21.8358	0	0	#DIV/0!
CerPE	CerPE d16:2‒18:0	Y	659.6	518.5	10.3	267.712	33.2274	12.4116	2.09985	0.96765	46.0819	259.174	30.8827	11.9158	181.214	40.0624	22.1079	286.93	31.4816	10.9719	0.901123	0.669609	74.3083
CerPE	CerPE d16:2‒20:0	Y	687.6	546.5	10.18	864.94	211.868	24.4951	8.261	2.08408	25.228	1013.88	93.2986	9.20215	760.227	192.036	25.2604	1113.5	190.257	17.0864	2.99619	2.0574	68.6673
CerPE	CerPE d16:2‒22:0	Y	715.7	574.6	10.13	585.845	145.189	24.7828	3.95949	1.29895	32.806	452.643	59.0332	13.0419	322.244	100.341	31.1383	571.21	91.877	16.0846	0.850352	0.350881	41.263
CerPE	CerPE d18:1‒12:0	Y	605.5	464.4	10.24	162.588	35.7699	22.0003	0.466555	0.211478	45.3275	87.2669	6.82232	7.81776	79.6957	14.8753	18.6651	148.937	13.7359	9.22265	0.146411	0.253591	173.205
CerPE	CerPE d18:1‒18:0	Y	689.6	548.5	10.06	296.892	69.8364	23.5225	1.04967	0.921832	87.8209	223.194	41.4359	18.565	160.984	44.9523	27.9234	231.122	49.4787	21.408	0.718537	0.205869	28.6512
CerPE	CerPE d18:1‒18:2	Y	685.5	544.5	10.18	3.99399	0.935878	23.4322	0	0	#DIV/0!	2.59896	0.434745	16.7277	2.31609	0.744363	32.1389	2.86256	1.44198	50.374	0	0	#DIV/0!
CerPE	CerPE d18:1‒20:0	Y	717.7	576.6	10.06	86.6252	14.8295	17.1191	0.233626	0.202386	86.6283	48.753	5.4583	11.1958	33.571	11.1098	33.0935	55.118	6.11347	11.0916	0.131814	0.228309	173.205
CerPE	CerPE d18:1‒20:4	Y	709.5	568.5	10.1	6.43136	1.64708	25.6101	0	0	#DIV/0!	6.23831	1.34622	21.5798	4.07392	0.848963	20.839	5.07937	0.153305	3.01818	0	0	#DIV/0!
CerPE	CerPE d18:1‒22:6	Y	733.5	592.5	10.32	2.39019	1.1273	47.1636	0.115168	0.199478	173.205	1.30484	0.812816	62.2922	1.69348	1.19351	70.4766	1.83509	0.550123	29.978	0	0	#DIV/0!
CerPE	CerPE d18:1‒24:0	Y	773.7	632.6	10.12	0	0	#DIV/0!	0	0	#DIV/0!	0	0	#DIV/0!	0	0	#DIV/0!	0	0	#DIV/0!	0	0	#DIV/0!
HexCer	HexCer d12:1‒18:0	Y	644.5	180.2	7.88	0.402125	0.074495	18.5253	0.201161	0.0457784	22.7571	0.325656	0.0503312	15.4553	0.340309	0.00439776	1.29228	0.388752	0.0385298	9.91115	0.294708	0.0863385	29.2963
HexCer	HexCer d14:0‒18:0	Y	674.6	494.5	7.75	1.16306	0.217825	18.7286	1.43701	0.362478	25.2246	1.22525	0.0435575	3.55499	2.45646	0.510934	20.7996	1.48021	0.17103	11.5544	0.949003	0.35106	36.9925
HexCer	HexCer d14:0‒20:0	Y	702.6	522.5	7.78	3.76787	0.228887	6.0747	6.48398	1.00161	15.4474	4.40436	0.428172	9.72155	5.8213	0.439692	7.55317	3.92093	0.142092	3.62394	3.47909	1.46758	42.1829
HexCer	HexCer d14:0‒22:0	Y	730.6	550.6	7.76	1.69862	0.285849	16.8283	4.53433	1.32129	29.1397	2.69634	0.243658	9.03664	4.52763	0.753995	16.6532	3.14641	0.18454	5.86509	2.06907	0.75897	36.6816
HexCer	HexCer d14:0‒24:0	Y	758.7	578.6	7.92	0.84965	0.174651	20.5556	1.17029	0.11979	10.2359	1.00484	0.211775	21.0754	1.91914	0.13769	7.17456	1.90541	0.275675	14.468	0.714003	0.119452	16.7299
HexCer	HexCer d14:1‒16:0	Y	644.5	208.2	7.86	0.170897	0.0303581	17.7639	0.21691	0.0447469	20.6292	0.223729	0.0398834	17.8266	0.265183	0.096326	36.3243	0.296371	0.0504006	17.0059	0.178034	0.0381092	21.4056
HexCer	HexCer d14:1‒18:0	Y	672.5	492.5	7.84	7.12127	1.03957	14.598	7.90832	0.890885	11.2652	10.9574	0.317941	2.90161	14.866	2.27016	15.2708	10.2321	1.34608	13.1555	8.29035	2.93561	35.41
HexCer	HexCer d14:1‒18:1	Y	670.5	490.5	8.2	0.518119	0.213203	41.1495	1.19836	0.19192	16.0152	0.601839	0.0614031	10.2026	1.05233	0.302685	28.7632	0.748706	0.129518	17.299	0.669559	0.242821	36.2658
HexCer	HexCer d14:1‒18:2	Y	668.5	488.4	7.85	0.075793	0.0414835	54.7326	0.109988	0.018316	16.6526	0.0928883	0.0817281	87.9854	0.241272	0.100753	41.7592	0.11144	0.0833534	74.7968	0.060535	0.0384502	63.5173
HexCer	HexCer d14:1‒20:0	Y	700.6	520.5	7.8	25.3413	1.68912	6.66548	50.4923	8.64294	17.1173	39.7496	3.58795	9.0264	51.72	2.56028	4.95028	30.8536	2.79012	9.0431	31.3115	13.5722	43.3458
HexCer	HexCer d14:1‒20:1	Y	698.6	518.5	8.17	14.4779	2.43148	16.7944	42.8591	4.57768	10.6808	32.0199	4.94158	15.4328	44.7229	5.53075	12.3667	36.8324	3.70035	10.0464	28.1592	8.17643	29.0365
HexCer	HexCer d14:1‒20:4	Y	692.5	512.4	8.07	0.249724	0.044659	17.8834	0.0401696	0.0357944	89.1082	0.110571	0.107272	97.0167	0.143199	0.0351108	24.5189	0.0902373	0.0658184	72.9392	0.020502	0.0198125	96.6371
HexCer	HexCer d14:1‒22:0	Y	728.6	548.5	7.77	10.0173	2.22513	22.2129	21.3366	3.79987	17.8092	16.3673	2.6241	16.0326	26.9662	2.13994	7.93567	19.0596	2.04939	10.7525	11.5034	3.5569	30.9204
HexCer	HexCer d14:1‒22:1	Y	726.6	546.5	8.15	13.6774	1.62205	11.8594	44.2098	3.14756	7.1196	28.3051	4.03946	14.2711	50.4356	5.30558	10.5195	45.1751	1.90101	4.20809	25.0764	8.84426	35.2692
HexCer	HexCer d14:1‒22:6	Y	716.5	536.4	8.17	6.55115	1.06221	16.214	15.7969	1.93193	12.2298	9.54976	0.915992	9.59178	17.1484	2.22916	12.9992	14.6266	2.09987	14.3565	8.51345	2.92421	34.3481
HexCer	HexCer d14:1‒24:0	Y	756.6	576.6	7.74	3.92511	0.28258	7.19928	4.40346	0.920976	20.9148	4.8883	0.544477	11.1384	6.49789	0.658079	10.1276	6.38399	0.367068	5.74982	2.9064	0.676185	23.2654
HexCer	HexCer d14:1‒24:1	Y	754.6	574.6	7.79	4.47428	0.355367	7.94243	5.42461	0.545446	10.055	6.29574	0.658211	10.4549	9.51505	1.02615	10.7845	9.06382	0.985494	10.8728	4.70467	1.49863	31.854
HexCer	HexCer d14:2‒18:0	Y	670.5	490.5	8.21	0.60546	0.239871	39.6179	1.43622	0.25142	17.5057	0.768877	0.116726	15.1814	1.31346	0.339566	25.8529	0.865479	0.151252	17.4761	0.8517	0.426892	50.1223
HexCer	HexCer d14:2‒20:0	Y	698.6	518.5	8.17	15.167	2.97119	19.5899	43.7387	4.98166	11.3896	32.7228	4.92576	15.053	46.6117	4.41205	9.46555	38.1374	3.79797	9.95865	28.9194	8.8973	30.7658
HexCer	HexCer d14:2‒22:0	Y	726.6	546.5	8.15	13.7317	1.72406	12.5553	44.6182	2.98751	6.69572	28.7407	4.03341	14.0338	53.073	5.12223	9.6513	46.024	2.6238	5.70095	25.3306	9.02224	35.6179
HexCer	HexCer d14:2‒24:0	Y	754.6	574.6	7.79	4.45705	0.355442	7.97482	5.42478	0.559087	10.3062	6.26214	0.645313	10.305	9.47767	0.971322	10.2485	8.89852	0.914969	10.2823	4.6702	1.48198	31.7326
HexCer	HexCer d16:0‒20:0	Y	730.6	550.6	8.07	3.16201	0.119723	3.78628	7.66446	1.7401	22.7035	5.28663	0.630007	11.917	7.30151	1.42774	19.5541	6.15246	0.557144	9.05562	4.05787	1.3296	32.7659
HexCer	HexCer d16:0‒22:0	Y	758.7	578.6	7.79	0.06765	0.0486635	71.9342	0.0175694	0.017772	101.153	0.0461761	0.0299919	64.9512	0.0652345	0.0800768	122.752	0.0562482	0.0186214	33.1058	0.0767436	0.0477348	62.2004
HexCer	HexCer d16:1‒18:0	Y	700.6	520.5	7.8	26.2596	1.58245	6.02619	52.7552	9.19426	17.4282	41.4658	3.59727	8.67526	53.7642	2.73791	5.09243	33.0272	2.61055	7.90425	32.7821	13.8655	42.2959
HexCer	HexCer d16:1‒18:1	Y	698.6	518.5	8.17	14.3559	2.27481	15.8458	41.0149	5.2252	12.7398	30.9406	5.47657	17.7003	43.5477	6.37492	14.6389	35.6028	3.77496	10.603	27.4023	7.47723	27.2869
HexCer	HexCer d16:1‒20:0	Y	728.6	548.5	7.77	16.8382	2.90221	17.2359	35.0531	4.9251	14.0504	25.7603	2.21044	8.5808	39.7294	2.54195	6.39815	29.4961	2.05812	6.97759	18.1586	5.91696	32.5849
HexCer	HexCer d16:1‒20:1	Y	726.6	546.5	8.15	13.7702	1.90876	13.8615	44.5382	3.82398	8.58585	28.4047	3.60329	12.6856	52.2547	4.71794	9.02874	45.4795	1.83948	4.04462	25.4266	9.0755	35.6929
HexCer	HexCer d16:1‒20:4	Y	720.5	540.5	8.09	0.396261	0.182561	46.071	0.624159	0.1881	30.1365	0.460121	0.22738	49.4174	0.374238	0.0715227	19.1116	0.482275	0.166462	34.516	0.530497	0.292159	55.0728
HexCer	HexCer d16:1‒22:0	Y	756.6	576.6	7.74	3.90145	0.308909	7.9178	4.39182	0.921673	20.9861	4.87844	0.543273	11.1362	6.23916	0.613095	9.82657	6.25429	0.326299	5.21719	2.9064	0.676185	23.2654
HexCer	HexCer d16:1‒22:6	Y	744.5	564.5	8.13	3.88792	0.748463	19.251	13.2238	2.36684	17.8983	6.791	1.37227	20.2072	15.7063	1.14564	7.29415	15.2743	1.51483	9.9175	7.14548	2.41182	33.7531
HexCer	HexCer d16:2‒18:0	Y	698.6	518.5	8.17	13.98	2.0849	14.9134	38.7281	6.14425	15.8651	29.3079	6.13319	20.9267	42.2263	6.90691	16.3569	33.8084	3.55528	10.516	26.3219	6.94546	26.3866
HexCer	HexCer d16:2‒20:0	Y	726.6	546.5	8.15	13.0442	1.41081	10.8156	42.8025	3.77708	8.82443	27.4221	4.60196	16.7819	49.8164	5.93335	11.9104	43.508	2.13309	4.90274	24.111	7.92919	32.8862
HexCer	HexCer d16:2‒22:0	Y	754.6	574.6	7.79	4.47041	0.338027	7.56144	5.42518	0.55574	10.2437	6.26626	0.623286	9.94671	9.47837	0.984589	10.3878	8.92602	0.874494	9.79713	4.68963	1.4806	31.5718
HexCer	HexCer d18:1‒18:0	Y	728.6	548.5	7.77	16.923	2.98369	17.631	35.7267	5.34789	14.9689	26.4587	1.83094	6.92	40.0773	2.28132	5.6923	30.1432	2.21491	7.34796	18.4829	6.26809	33.913
HexCer	HexCer d18:1‒20:0	Y	756.6	576.6	7.74	3.93897	0.261032	6.62692	4.38074	0.877958	20.0413	4.88929	0.601531	12.3031	6.35066	0.777036	12.2355	6.23415	0.420601	6.74673	2.93979	0.672814	22.8864
SM	SM 32:0	Y	677.6	184.1	8.27	0.152302	0.0135841	8.91922	0.174049	0.00319327	1.8347	0.108362	0.0965636	89.1123	0.084283	0.073116	86.7507	0.106701	0.0925708	86.757	17.2584	5.66623	32.8317
SM	SM 32:1	Y	675.6	184.1	8.01	1.03068	0.395998	38.4212	1.39733	0.545779	39.0588	0.636167	0.146841	23.0822	1.36626	0.682628	49.9632	1.14106	0.405158	35.5071	206.337	57.9646	28.0923
SM	SM 32:2	Y	673.6	184.1	8.52	0	0	#DIV/0!	0	0	#DIV/0!	0	0	#DIV/0!	0	0	#DIV/0!	0	0	#DIV/0!	77.6473	26.2172	33.7644
SM	SM 34:0	Y	705.6	184.1	8.24	0	0	#DIV/0!	0.116465	0.100906	86.6406	0	0	#DIV/0!	0.0435651	0.075457	173.205	0	0	#DIV/0!	26.5678	10.0717	37.9096
SM	SM 34:1	Y	703.6	184.1	8.27	0.152302	0.0135841	8.91922	0.406978	0.203044	49.8905	0.206999	0.0645218	31.1701	0.223211	0.0883855	39.5973	0.153154	0.0131618	8.59384	264.415	67.1683	25.4026
SM	SM 34:2	Y	701.6	184.1	8.6	0.152302	0.0135841	8.91922	0.174049	0.00319327	1.8347	0.160403	0.0230557	14.3736	0.179646	0.0922814	51.3684	0.153154	0.0131618	8.59384	161.981	45.5525	28.1222
SM	SM 34:5	Y	695.6	184.1	8.4	0	0	#DIV/0!	0	0	#DIV/0!	0	0	#DIV/0!	0	0	#DIV/0!	0	0	#DIV/0!	0	0	#DIV/0!
SM	SM 36:0	Y	733.6	184.1	8.16	0	0	#DIV/0!	0	0	#DIV/0!	0	0	#DIV/0!	0	0	#DIV/0!	0	0	#DIV/0!	10.0809	3.42046	33.9302
SM	SM 36:1	Y	731.6	184.1	8.25	0	0	#DIV/0!	0.0572359	0.0991354	173.205	0.0465955	0.0807058	173.205	0.0912467	0.0792628	86.8665	0	0	#DIV/0!	119.999	46.1884	38.4905
SM	SM 36:2	Y	729.6	184.1	8.4	0.152302	0.0135841	8.91922	0.174049	0.00319327	1.8347	0.160403	0.0230557	14.3736	0.179646	0.0922814	51.3684	0.153154	0.0131618	8.59384	56.3115	20.454	36.323
SM	SM 36:5	Y	723.6	184.1	8.39	0	0	#DIV/0!	0	0	#DIV/0!	0	0	#DIV/0!	0	0	#DIV/0!	0	0	#DIV/0!	0.179634	0.0514673	28.6512
SM	SM 36:7	Y	719.6	184.1	8.89	0.152302	0.0135841	8.91922	0.174049	0.00319327	1.8347	0.160403	0.0230557	14.3736	0.131965	0.0105032	7.95913	0.153154	0.0131618	8.59384	2.13752	0.65228	30.5157
SM	SM 38:0	Y	761.7	184.1	8.64	0.456905	0.0407523	8.91922	0.640604	0.214631	33.5045	0.48121	0.069167	14.3736	0.436611	0.0486963	11.1532	0.514653	0.129869	25.2344	1.33065	0.455343	34.2197
SM	SM 38:1	Y	759.7	184.1	7.88	0.0981374	0.0856146	87.2395	0.233278	0.105739	45.3275	0.160403	0.0230557	14.3736	0.125001	0.122253	97.8018	0.153154	0.0131618	8.59384	7.51926	2.06202	27.4231
SM	SM 38:2	Y	757.7	184.1	8.24	0.0981374	0.0856146	87.2395	0	0	#DIV/0!	0.160403	0.0230557	14.3736	0.131965	0.0105032	7.95913	0.153154	0.0131618	8.59384	16.5866	6.14668	37.0581
SM	SM 38:7	Y	747.6	184.1	8.75	0.761508	0.0679205	8.91922	0.933111	0.422955	45.3275	0.765145	0.301977	39.4666	0.616257	0.0963381	15.6328	0.621354	0.204915	32.9788	1.87685	0.714863	38.0885
